# Homeodomain-interacting protein kinase maintains neuronal homeostasis during normal *Caenorhabditis elegans* aging and systemically regulates longevity from serotonergic and GABAergic neurons

**DOI:** 10.1101/2023.01.11.523661

**Authors:** Maria I. Lazaro-Pena, Adam B. Cornwell, Carlos A. Diaz-Balzac, Ritika Das, Zachary C. Ward, Nicholas Macoretta, Juilee Thakar, Andrew V. Samuelson

## Abstract

Aging and the age-associated decline of the proteome is determined in part through neuronal control of evolutionarily conserved transcriptional effectors, which safeguard homeostasis under fluctuating metabolic and stress conditions by regulating an expansive proteostatic network. We have discovered the *Caenorhabditis elegans* <u>h</u>omeodomain-interacting <u>p</u>rotein <u>k</u>inase (HPK-1) acts as a key transcriptional effector to preserve neuronal integrity, function, and proteostasis during aging. Loss of *hpk-1* results in drastic dysregulation in expression of neuronal genes, including genes associated with neuronal aging. During normal aging *hpk-1* expression increases throughout the nervous system more broadly than any other kinase. Within the aging nervous system, *hpk-1* induction overlaps with key longevity transcription factors, which suggests *hpk-1* expression mitigates natural age-associated physiological decline. Consistently, pan-neuronal overexpression of *hpk-1* extends longevity, preserves proteostasis both within and outside of the nervous system, and improves stress resistance. Neuronal HPK-1 improves proteostasis through kinase activity. HPK-1 functions cell non-autonomously within serotonergic and GABAergic neurons to improve proteostasis in distal tissues by specifically regulating distinct components of the proteostatic network. Increased serotonergic HPK-1 enhances the heat shock response and survival to acute stress. In contrast, GABAergic HPK-1 induces basal autophagy and extends longevity, which requires *mxl-2* (MLX), *hlh-30* (TFEB), and *daf-16* (FOXO). Our work establishes *hpk-1* as a key neuronal transcriptional regulator critical for preservation of neuronal function during aging. Further, these data provide novel insight as to how the nervous system partitions acute and chronic adaptive response pathways to delay aging by maintaining organismal homeostasis.
