## Supplementary File 1 for "Homeodomain-interacting protein kinase maintains neuronal homeostasis during normal *Caenorhabditis elegans* aging and systemically regulates longevity from serotonergic and GABAergic neurons"

### Sheet: Fig 1 & 8 lifespan
Supplementary File 1. Lifespan assays data of representative experiments in figures and additional trials.
Figure/Trials	Strain / Genotype	Median Survival	Total animals (n number)	95% CI of ratio	P value	Significance
					compared to WT
Fig. 1A (Trial 1)	AVS543: control	18	175	0.6989 to 1.051	n/a	n/a
	AVS543: artEx41 [rab-3p::hpk-1::CFP + pCFJ90 (myo-2p::mCherry)]	21	195	0.6989 to 1.051	<0.0001	****
Fig. 1A (Trial 2)	AVS399: gpIs1 [hsp-16.2p::GFP]	22	264	0.7557 to 1.112	n/a	n/a
	AVS399: gpIs1 [hsp-16.2p::GFP]; artEx33 [rab-3p::hpk-1::CFP +pCFJ90 (myo-2p::mCherry)]	24	169	0.7557 to 1.112	<0.0001	****
Fig. 1B	AVS609: control	24	175	0.7618 to 1.313	n/a	n/a
	AVS609: artEx43 [myo-3p::hpk-1 + pCFJ90 (myo-2p::mCherry)] line 1	24	195	0.7618 to 1.313	0.9304	ns
Fig. 1C	AVS627: control	22	117	0.7541 to 1.326	n/a	n/a
	AVS627: artEx52 [ges-1p::hpk-1 + pCFJ90 (myo-2p::mCherry)] line 1	22	82	0.7541 to 1.326	0.3226	ns
Fig. 1D	AVS614: control	21	99	0.7631 to 1.310	n/a	n/a
	AVS614: artEx48 [dpy-7p::hpk-1 + pCFJ90 (myo-2p::mCherry)] line 1	21	112	0.7631 to 1.310	0.9304	ns
Fig. 1F	wild-type (N2) control	17.5	45	0.8629 to 1.114	n/a	n/a
	hpk-1 (pk1393)	11.4	23	0.8947 to 1.114	<0.0001	***
Fig. 1F	wild-type (N2) control	17.5	45	0.8629 to 1.114	n/a	n/a
	hpk-1(pk1393); rab-3p::hpk-1	17.5	45	0.9029 to 1.103	0.7	ns
Fig. 8B	AVS709: control	19	73	0.7253 to 1.379	n/a	n/a
	AVS709: artEx62 [tph-1p::hpk-1 + pCFJ90 (myo-2p::mCherry)] line 1	19	76	0.7253 to 1.379	0.1434	ns
Fig. 8F (Line 1/Trial 1)	AVS710: control	24	105	0.7593 to 1.317	n/a	n/a
	AVS: artEx[unc-47p::hpk-1 + pCFJ90 (myo-2p::mCherry)] line 1	24	98	0.7593 to 1.317	0.0137	*
Fig. 8F (Line 1/Trial 2)	AVS710: control	15	114	0.7735 to 1.293	n/a	n/a
	AVS710: artEx65 [unc-47p::hpk-1 + pCFJ90 (myo-2p::mCherry)] line 1	15	119	0.7735 to 1.293	0.0074	**
Fig. 8F (Line 2)	AVS888: control	24	105	0.7593 to 1.317	n/a	n/a
	AVS888: artEx99 [unc-47p::hpk-1 + pCFJ90 (myo-2p::mCherry)] line 2	24	98	0.7593 to 1.317	0.0137	*

### Sheet: Figure Supp 10 lifespan
Lifespan assay data for Figure Supplement 10- individual plates
Trial	Plate #	Strain	RNAi	Median Survival (days)	Total # animals (not including censored)	# censored animals	95% CI (days)
1	1	N2	EV	19	61	6	18 - 20
1	2	N2	EV	19	56	1	18 - 20
2	1	N2	EV	19	61	0	18 - 20
2	2	N2	EV	19	55	4	18 - 20
1	1	N2	daf-15	25	65	2	24 - 26
1	2	N2	daf-15	24	74	5	23 - 26
2	1	N2	daf-15	23	69	6	22 - 24
2	2	N2	daf-15	23	75	1	22 - 24
1	1	N2	let-363	24	86	5	23 - 25
1	2	N2	let-363	23	77	3	23 - 24
2	1	N2	let-363	24	80	4	23 - 25
2	2	N2	let-363	24	73	2	23 - 24
1	1	mxl-2 (tm1516)	EV	15	37	4	15 - 18
1	2	mxl-2 (tm1516)	EV	15	53	1	15 - 17
2	1	mxl-2 (tm1516)	EV	15	46	1	14 - 17
2	2	mxl-2 (tm1516)	EV	17	40	5	15 - 17
1	1	mxl-2 (tm1516)	daf-15	15	45	4	15 - 17
1	2	mxl-2 (tm1516)	daf-15	15	51	1	14 - 17
2	1	mxl-2 (tm1516)	daf-15	17	39	7	15 - 17
2	2	mxl-2 (tm1516)	daf-15	17	53	3	15 - 17
1	1	mxl-2 (tm1516)	let-363	15	80	8	14 - 15
1	2	mxl-2 (tm1516)	let-363	15	80	7	14 - 17
2	1	mxl-2 (tm1516)	let-363	15	90	6	15 - 17
2	2	mxl-2 (tm1516)	let-363	14	97	13	14 - 15
Lifespan assay data for Figure Supplement 10- trial summary
Trial	Strain	RNAi	Median Survival (days)	Total # animals (not including censored)	# censored animals	95% CI (days)	p-value compared to N2 EV	p-value compared to mxl-2 (tm1516) EV
1	N2	EV	19	117	7	18 - 20	N/A	<0.0001
2	N2	EV	19	116	4	18 - 20	N/A	<0.0001
1	N2	daf-15	24	139	7	24 - 25	<0.0001	<0.0001
2	N2	daf-15	23	144	7	22 - 24	<0.0001	<0.0001
1	N2	let-363	23	163	8	23 - 24	<0.0001	<0.0001
2	N2	let-363	24	153	6	23 - 24	<0.0001	<0.0001
1	mxl-2(tm1516)	EV	15	90	5	15 - 17	<0.0001	N/A
2	mxl-2(tm1516)	EV	15	86	6	15 - 17	<0.0001	N/A
1	mxl-2(tm1516)	daf-15	15	96	5	15 - 17	<0.0001	0.7
2	mxl-2(tm1516)	daf-15	17	92	10	15 - 17	<0.0001	0.2
1	mxl-2(tm1516)	let-363	15	160	17	14 - 15	<0.0001	0.4
2	mxl-2(tm1516)	let-363	15	187	19	14 - 15	<0.0001	0.2
