## Supplementary File 2 for "Homeodomain-interacting protein kinase maintains neuronal homeostasis during normal *Caenorhabditis elegans* aging and systemically regulates longevity from serotonergic and GABAergic neurons"

### Sheet: Sheet1
Table S4. Body bends assay data.
Figure/Trials	Strain / Genotype	RNAi	Body bends mean (30 seconds)	Total animals (n number)	SEM	P value compared to control	Significance
Fig. 1E	N2: wild type	n/a	48.72	40	0.7938	n/a	n/a
	AVS392: hpk-1(pk1393)	n/a	27.35	41	1.047	<0.0001	****
	AVS420: hpk-1(pk1393) X; artEx41 [rab-3p::hpk-1::CFP + pCFJ90 (myo-2p::mCherry)]	n/a	36.22	50	1.323	Compared to hpk-1(pk1393): <0.0001	****
Fig. 5C	AVS563: rmIs110 [F25B3.3p::Q40::YFP]	n/a	12.54	37	1.195	n/a	n/a
	AVS563: rmIs110 [F25B3.3p::Q40::YFP]; artEx41 [rab-3p::hpk-1::CFP + pCFJ90 (myo-2p::mCherry)]	n/a	17.69	36	0.9879	0.0014	**
Fig. 5E	AVS541: rmIs110 [F25B3.3p::Q40::YFP]; sid-1(pk3321)V; uIs69[unc-119p::sid-1; myo-2p::mCherry]V	empty vector	25.5	40	1.056	n/a	n/a
	AVS541: rmIs110 [F25B3.3p::Q40::YFP]; sid-1(pk3321)V; uIs69[unc-119p::sid-1; myo-2p::mCherry]V	hpk-1	19.69	39	0.8033	<0.0001	****
