## Supplementary File 3 for "Homeodomain-interacting protein kinase maintains neuronal homeostasis during normal *Caenorhabditis elegans* aging and systemically regulates longevity from serotonergic and GABAergic neurons"

### Sheet: Sheet1
Table S6. Thermotolerance assay data of all representative experiments in figures and other trials.
Figure/	Strain / Genotype	Exposure time at 35C	Survival%	Total animals	SEM	P value	Significance
Trials				(n number)		compared to control
Fig. 1G (Trial 1)	N2	10h	0.8	220	0.0268	n/a	n/a
	hpk-1(pk1393) X	10h	0.48	27	0.09799	<0.0001	****
	hpk-1(pk1393) X; artEx41 [rab-3p::hpk-1::CFP + pCFJ90 (myo-2p::mCherry)]	10h	0.82	50	0.05488	Compared to hpk-1(pk1393): 0.0016	**
Fig. 1G (Trial 2)	N2	10h	0.64	130	0.00251	n/a	n/a
	hpk-1(pk1393) X	10h	0.27	66	0.01088	<0.0001	****
	hpk-1(pk1393) X; artEx41 [rab-3p::hpk-1::CFP + pCFJ90 (myo-2p::mCherry)]	10h	0.76	75	0.00965	Compared to hpk-1(pk1393): <0.0001	****
Fig. 8A	AVS709: control	6h	0.84	32	0.06521	n/a	n/a
	AVS709: control	8h	0.67	39	0.07647	n/a	n/a
	AVS709: artEx62 [tph-1p::hpk-1 + pCFJ90 (myo-2p::mCherry)] line 1	6h	1	33	0	0.0178	*
	AVS709: artEx62 [tph-1p::hpk-1 + pCFJ90 (myo-2p::mCherry)] line 1	8h	0.83	41	0.05949	0.0955	ns
Fig. 8E	AVS710: control	6h	0.85	54	0.0488	n/a	n/a
	AVS710: control	8h	0.69	49	0.6652	n/a	n/a
	AVS710: artEx65 [unc-47p::hpk-1 + pCFJ90 (myo-2p::mCherry)] line 1	6h	0.89	47	0.04546	0.5366	ns
	AVS710: artEx65 [unc-47p::hpk-1 + pCFJ90 (myo-2p::mCherry)] line 1	8h	0.69	51	0.06562	0.9353	ns
