## Supplementary File 4 for "Homeodomain-interacting protein kinase maintains neuronal homeostasis during normal *Caenorhabditis elegans* aging and systemically regulates longevity from serotonergic and GABAergic neurons"

### Sheet: Sheet1
Figure	Strain	Genotype	Gene Amplified (normalized to cdc-42)	Age	△△Ct= △Ct overexpression - △Ct control	SEM	P value	Significance
Fig. 2A	N2	Wild type	hpk-1	D2	1	0	n/a	n/a
					1
					1
				D4	1.61	0.0425	0.0003	***
					1.55
					1.46
				D6	1.21	0.0826	0.0122	*
					1.39
					1.5
				D8	1.27	0.0912	0.0087	**
					1.49
					1.58
				D10	1.95	0.01877	<0.0001	****
					1.91
					1.89
Fig. 2E	N2	Wild type	hpk-1	D1	1	0	n/a	n/a
					1
					1
				D11	1.94	0.09723	0.0017	**
					2.14
					1.81
	N2	Wild type	xbp-1	D1	1	0	n/a	n/a
					1
					1
				D11	0.49	0.03626	0.0068	**
					0.56
	N2	Wild type	gei-3	D1	1	0	n/a	n/a
					1
					1
				D11	1.27	0.04629	0.0073	**
					1.38
					1.23
Fig. 6L	AVS543	WT (non-transgenic animals)	atg-18	D1	1	0	n/a	n/a
					1
					1
	AVS543	artEx41 [rab-3p::hpk-1::CFP + pCFJ90 (myo-2p::mCherry)]	atg-18	D1	1.36	0.088	0.0086	**
					1.63
					1.37
	AVS543	WT (non-transgenic animals)	bec-1	D1	1	0	n/a	n/a
					1
					1
	AVS543	artEx41 [rab-3p::hpk-1::CFP + pCFJ90 (myo-2p::mCherry)]	bec-1	D1	1.43	0.067	0.0253	*
					1.21
					1.25
