## Supplementary File 5 for "Homeodomain-interacting protein kinase maintains neuronal homeostasis during normal *Caenorhabditis elegans* aging and systemically regulates longevity from serotonergic and GABAergic neurons"

### Sheet: Description
Transcription factors differentially expressed in old vs young animals in the same cell clusters as hpk-1, in the Aging Atlas dataset
Using the C. elegans Aging Atlas dataset, we found that hpk-1 is upregulated in 48 cell clusters, mostly in neurons, consisting of 37 neuron clusters, 3 gland clusters, 2 epithelial cell clusters, 2 muscle clusters, and one each for clusters corresponding to glial cells, mesodermal cells, valve cells, and coelomocytes. We then looked at which transcription factors (TFs) are also differentially ex…

### Sheet: TFs DE in hpk-1 aging clusters
GeneSymbol	WBGeneID	Implicated in aging by previous studies	up + down cluster #	# clusters upregulated	# clusters downregulated	Upregulated cluster broad cell types	Downregulated cluster broad cell types
xbp-1	WBGene00006959	TRUE	44	0	44		neuron:35, gland:3, epithelium:1, glia:1, mesoderm:1, muscle:1, valve:1, various:1
zip-2	WBGene00019327	FALSE	27	0	27		neuron:20, epithelium:2, gland:2, glia:1, muscle:1, valve:1
dpy-22	WBGene00001081	TRUE	22	22	0	neuron:15, gland:3, epithelium:2, glia:1, muscle:1
let-526	WBGene00002717	FALSE	22	22	0	neuron:18, gland:1, glia:1, valve:1, various:1
hlh-30	WBGene00020930	TRUE	20	20	0	neuron:18, glia:1, muscle:1
drap-1	WBGene00009584	FALSE	20	0	20		neuron:14, epithelium:1, gland:1, glia:1, muscle:1, valve:1, various:1
daf-16	WBGene00000912	TRUE	20	20	0	neuron:19, glia:1
chd-7	WBGene00007053	FALSE	18	18	0	neuron:15, gland:1, glia:1, various:1
mdl-1	WBGene00003163	TRUE	17	0	17		neuron:9, gland:3, epithelium:2, glia:1, mesoderm:1, various:1
snu-23	WBGene00022794	FALSE	15	0	15		neuron:11, gland:2, epithelium:1, various:1
nhr-88	WBGene00003678	FALSE	15	15	0	neuron:12, epithelium:1, glia:1, valve:1
sma-9	WBGene00004862	FALSE	13	13	0	neuron:12, gland:1
zyx-1	WBGene00006999	FALSE	12	0	12		neuron:9, muscle:2, valve:1
myrf-2	WBGene00008999	FALSE	12	12	0	neuron:6, epithelium:2, gland:2, glia:1, various:1
let-607	WBGene00002783	FALSE	12	1	11	glia:1	neuron:11
cey-4	WBGene00000475	FALSE	12	0	12		neuron:9, epithelium:1, gland:1, glia:1
hif-1	WBGene00001851	TRUE	12	12	0	neuron:10, glia:1, valve:1
mbf-1	WBGene00003148	FALSE	12	0	12		neuron:9, gland:2, various:1
cey-1	WBGene00000472	FALSE	11	0	11		neuron:6, muscle:2, epithelium:1, glia:1, mesoderm:1
skn-1	WBGene00004804	TRUE	11	11	0	neuron:10, glia:1
W04B5.2	WBGene00021019	FALSE	11	0	11		neuron:9, muscle:1, various:1
atf-4	WBGene00000221	FALSE	11	0	11		neuron:4, epithelium:2, gland:2, glia:1, muscle:1, various:1
crh-2	WBGene00016162	FALSE	11	1	10	neuron:1	neuron:9, epithelium:1
fkh-9	WBGene00001441	TRUE	11	11	0	neuron:6, epithelium:2, gland:2, mesoderm:1
plp-1	WBGene00004046	FALSE	10	3	7	neuron:3	neuron:7
gei-3	WBGene00001560	TRUE	10	10	0	neuron:10
hmg-11	WBGene00001976	FALSE	9	3	6	neuron:3	neuron:5, epithelium:1
unk-1	WBGene00016407	FALSE	9	9	0	neuron:7, muscle:1, various:1
ceh-34	WBGene00000455	FALSE	8	0	8		neuron:8
fkh-7	WBGene00001439	TRUE	8	8	0	neuron:6, gland:1, glia:1
hmg-1.1	WBGene00001971	TRUE	8	2	6	neuron:2	epithelium:2, gland:2, mesoderm:1, neuron:1
nfx-1	WBGene00007048	FALSE	8	1	7	glia:1	neuron:7
nhr-6	WBGene00003605	FALSE	7	3	4	neuron:3	neuron:4
sea-2	WBGene00004751	TRUE	7	7	0	neuron:4, epithelium:1, gland:1, glia:1
nurf-1	WBGene00009180	FALSE	7	2	5	neuron:2	epithelium:2, gland:1, glia:1, neuron:1
nhr-84	WBGene00003674	TRUE	7	0	7		neuron:7
T20F10.2	WBGene00011864	FALSE	7	0	7		gland:3, epithelium:2, glia:1, various:1
tbx-2	WBGene00006543	FALSE	6	0	6		neuron:5, epithelium:1
nhr-50	WBGene00003640	FALSE	6	1	5	neuron:1	gland:2, neuron:2, epithelium:1
nhr-105	WBGene00003695	TRUE	6	0	6		neuron:3, epithelium:2, glia:1
dmd-7	WBGene00019521	FALSE	6	5	1	neuron:5	epithelium:1
fos-1	WBGene00001345	FALSE	6	4	2	neuron:4	epithelium:1, gland:1
mog-7	WBGene00009672	FALSE	5	1	4	neuron:1	neuron:3, glia:1
hmg-1.2	WBGene00001972	TRUE	5	0	5		gland:2, epithelium:1, glia:1, neuron:1
lin-13	WBGene00003002	TRUE	5	5	0	neuron:3, gland:2
rbr-2	WBGene00004319	TRUE	5	1	4	glia:1	neuron:4
attf-6	WBGene00012474	TRUE	5	0	5		neuron:5
ztf-14	WBGene00010936	TRUE	5	5	0	neuron:5
nhr-21	WBGene00003620	FALSE	5	2	3	neuron:2	epithelium:1, gland:1, neuron:1
nhr-56	WBGene00003646	FALSE	5	0	5		epithelium:2, glia:1, neuron:1, various:1
nhr-47	WBGene00003637	TRUE	5	0	5		neuron:4, glia:1
F22D6.2	WBGene00009050	FALSE	5	4	1	neuron:3, muscle:1	epithelium:1
lsy-12	WBGene00045419	FALSE	5	4	1	neuron:3, glia:1	neuron:1
syd-9	WBGene00044068	FALSE	5	4	1	neuron:4	gland:1
nhr-117	WBGene00003707	FALSE	5	0	5		neuron:3, epithelium:1, gland:1
nhr-44	WBGene00003634	FALSE	5	0	5		neuron:3, epithelium:1, glia:1
miz-1	WBGene00011259	FALSE	5	5	0	neuron:4, glia:1
nhr-20	WBGene00003619	FALSE	4	0	4		neuron:2, epithelium:1, glia:1
nhr-112	WBGene00003702	FALSE	4	3	1	neuron:3	gland:1
cdc-14	WBGene00000383	FALSE	4	4	0	neuron:4
nhr-133	WBGene00003723	FALSE	4	0	4		epithelium:2, glia:1, neuron:1
nhr-57	WBGene00003647	FALSE	4	0	4		neuron:2, glia:1, various:1
nhr-3	WBGene00003602	FALSE	4	0	4		neuron:2, glia:1, various:1
sem-4	WBGene00004773	FALSE	4	4	0	neuron:4
egl-27	WBGene00001194	TRUE	4	4	0	neuron:3, glia:1
nhr-63	WBGene00003653	FALSE	4	0	4		neuron:2, epithelium:1, gland:1
nhr-183	WBGene00018266	FALSE	4	0	4		neuron:3, epithelium:1
zfh-2	WBGene00022518	TRUE	3	3	0	gland:1, glia:1, muscle:1
ceh-6	WBGene00000431	FALSE	3	0	3		neuron:2, gland:1
lin-11	WBGene00003000	TRUE	3	2	1	neuron:2	neuron:1
eya-1	WBGene00001377	FALSE	3	0	3		neuron:3
ast-1	WBGene00020368	FALSE	3	1	2	neuron:1	neuron:2
ztf-7	WBGene00009772	FALSE	3	1	2	neuron:1	gland:1, neuron:1
attf-4	WBGene00015477	FALSE	3	0	3		gland:1, neuron:1, various:1
gei-8	WBGene00001565	FALSE	3	3	0	neuron:3
ceh-27	WBGene00000449	FALSE	3	0	3		neuron:3
ceh-2	WBGene00000429	FALSE	3	0	3		neuron:2, epithelium:1
atf-7	WBGene00000223	FALSE	3	3	0	neuron:2, glia:1
nhr-66	WBGene00003656	FALSE	3	2	1	neuron:2	epithelium:1
nhr-238	WBGene00021611	FALSE	3	0	3		epithelium:2, neuron:1
nhr-42	WBGene00003632	FALSE	3	0	3		neuron:2, epithelium:1
atfs-1	WBGene00013878	TRUE	3	1	2	neuron:1	neuron:1, various:1
R06C1.6	WBGene00011060	FALSE	3	1	2	neuron:1	neuron:2
nhr-61	WBGene00003651	FALSE	3	1	2	neuron:1	gland:1, neuron:1
unc-62	WBGene00006796	TRUE	3	2	1	neuron:2	neuron:1
tsct-1	WBGene00011824	FALSE	3	2	1	gland:1, neuron:1	epithelium:1
hel-1	WBGene00001840	TRUE	3	0	3		neuron:2, various:1
tra-1	WBGene00006604	FALSE	3	3	0	neuron:2, various:1
nhr-31	WBGene00003625	FALSE	3	3	0	glia:1, neuron:1, various:1
mxl-3	WBGene00003511	FALSE	3	2	1	neuron:2	epithelium:1
jun-1	WBGene00012005	TRUE	3	1	2	neuron:1	neuron:2
C02F5.12	WBGene00015352	FALSE	3	0	3		epithelium:1, glia:1, neuron:1
nhr-35	WBGene00003628	FALSE	3	0	3		neuron:3
C17E4.6	WBGene00007645	FALSE	3	0	3		neuron:3
egrh-1	WBGene00007772	FALSE	3	3	0	neuron:3
lim-6	WBGene00002988	FALSE	3	0	3		neuron:2, gland:1
egl-44	WBGene00001208	FALSE	3	1	2	neuron:1	epithelium:1, gland:1
hlh-6	WBGene00001952	TRUE	3	0	3		gland:2, epithelium:1
pros-1	WBGene00000448	FALSE	3	3	0	neuron:2, gland:1
pqn-75	WBGene00004157	FALSE	3	0	3		gland:2, epithelium:1
nhr-98	WBGene00003688	FALSE	3	0	3		gland:2, epithelium:1
ceh-19	WBGene00000442	FALSE	3	0	3		epithelium:1, gland:1, neuron:1
dmd-6	WBGene00007058	FALSE	3	1	2	muscle:1	epithelium:1, gland:1
dhhc-11	WBGene00020694	TRUE	3	1	2	neuron:1	neuron:2
ceh-45	WBGene00022837	FALSE	3	0	3		neuron:2, epithelium:1
nhr-58	WBGene00003648	FALSE	3	0	3		neuron:2, glia:1
nhr-173	WBGene00016975	FALSE	3	1	2	gland:1	neuron:2
nhr-17	WBGene00003616	FALSE	3	3	0	neuron:2, gland:1
myrf-1	WBGene00004134	FALSE	2	2	0	neuron:2
med-2	WBGene00003181	FALSE	2	1	1	neuron:1	neuron:1
ceh-32	WBGene00000453	FALSE	2	0	2		neuron:2
nhr-275	WBGene00021163	FALSE	2	0	2		muscle:1, neuron:1
unc-4	WBGene00006744	TRUE	2	0	2		neuron:2
hlh-11	WBGene00001955	FALSE	2	0	2		epithelium:1, neuron:1
ceh-53	WBGene00015651	FALSE	2	0	2		epithelium:1, neuron:1
nhr-228	WBGene00020852	FALSE	2	0	2		neuron:2
dmd-4	WBGene00007776	FALSE	2	0	2		gland:1, neuron:1
nhr-1	WBGene00003600	FALSE	2	0	2		neuron:2
nhr-236	WBGene00021417	FALSE	2	0	2		neuron:2
nhr-19	WBGene00003618	FALSE	2	0	2		neuron:2
nhr-239	WBGene00021848	FALSE	2	1	1	neuron:1	neuron:1
nhr-100	WBGene00003690	FALSE	2	2	0	glia:1, neuron:1
nhr-237	WBGene00021610	FALSE	2	0	2		epithelium:1, neuron:1
ceh-16	WBGene00000439	FALSE	2	0	2		neuron:2
nhr-274	WBGene00021522	FALSE	2	1	1	neuron:1	various:1
nhr-11	WBGene00003610	FALSE	2	1	1	various:1	neuron:1
dmd-5	WBGene00017326	FALSE	2	1	1	neuron:1	neuron:1
gmeb-1	WBGene00015285	FALSE	2	0	2		neuron:2
ztf-11	WBGene00009939	FALSE	2	1	1	neuron:1	neuron:1
rabx-5	WBGene00012644	FALSE	2	2	0	neuron:2
klu-2	WBGene00022592	FALSE	2	2	0	epithelium:1, neuron:1
irx-1	WBGene00007984	FALSE	2	2	0	neuron:2
ceh-10	WBGene00000435	TRUE	2	1	1	neuron:1	neuron:1
ceh-48	WBGene00015934	FALSE	2	2	0	neuron:2
nhr-67	WBGene00003657	FALSE	2	1	1	neuron:1	neuron:1
nhr-40	WBGene00003630	FALSE	2	1	1	neuron:1	neuron:1
lfi-1	WBGene00022500	FALSE	2	0	2		mesoderm:1, neuron:1
ceh-24	WBGene00000447	FALSE	2	1	1	neuron:1	neuron:1
dhhc-2	WBGene00012948	TRUE	2	0	2		epithelium:1, gland:1
ztf-22	WBGene00012988	FALSE	2	0	2		epithelium:1, gland:1
ech-6	WBGene00001155	FALSE	2	0	2		epithelium:1, glia:1
dhhc-14	WBGene00044071	TRUE	2	2	0	epithelium:2
ceh-23	WBGene00000446	TRUE	2	1	1	neuron:1	neuron:1
bcl-11	WBGene00017430	FALSE	2	2	0	gland:1, neuron:1
prdm-14	WBGene00018567	FALSE	2	0	2		neuron:1, valve:1
fkh-8	WBGene00001440	FALSE	2	2	0	neuron:2
nhr-258	WBGene00016126	FALSE	2	0	2		neuron:2
nhr-198	WBGene00010603	FALSE	2	2	0	neuron:2
nhr-45	WBGene00003635	FALSE	2	0	2		neuron:2
mls-2	WBGene00003377	FALSE	2	1	1	neuron:1	neuron:1
nhr-136	WBGene00003726	FALSE	2	1	1	glia:1	neuron:1
lir-2	WBGene00003045	FALSE	2	0	2		neuron:2
ccch-1	WBGene00009532	FALSE	2	2	0	glia:1, muscle:1
sup-37	WBGene00006342	TRUE	2	2	0	gland:1, neuron:1
cebp-2	WBGene00016754	FALSE	2	0	2		gland:1, glia:1
C30G4.4	WBGene00016269	FALSE	2	0	2		epithelium:1, glia:1
ceh-57	WBGene00007416	FALSE	2	0	2		neuron:2
nhr-159	WBGene00015902	FALSE	2	0	2		neuron:2
ztf-13	WBGene00018704	FALSE	1	1	0	muscle:1
hlh-8	WBGene00001953	FALSE	1	0	1		muscle:1
T10B5.10	WBGene00020396	FALSE	1	0	1		neuron:1
F37B4.10	WBGene00018140	FALSE	1	0	1		neuron:1
nhr-116	WBGene00003706	FALSE	1	1	0	neuron:1
ceh-63	WBGene00045215	FALSE	1	0	1		neuron:1
die-1	WBGene00000995	FALSE	1	0	1		neuron:1
lin-1	WBGene00002990	FALSE	1	0	1		neuron:1
mep-1	WBGene00003218	TRUE	1	1	0	neuron:1
nhr-15	WBGene00003614	FALSE	1	0	1		neuron:1
ttx-3	WBGene00006654	TRUE	1	0	1		neuron:1
athp-2	WBGene00019217	TRUE	1	1	0	various:1
ham-1	WBGene00001820	FALSE	1	0	1		neuron:1
crh-1	WBGene00000793	TRUE	1	1	0	neuron:1
pha-2	WBGene00004011	FALSE	1	0	1		neuron:1
ceh-28	WBGene00000450	FALSE	1	0	1		neuron:1
aptf-4	WBGene00009202	FALSE	1	0	1		neuron:1
aptf-3	WBGene00009203	FALSE	1	0	1		neuron:1
T23F11.4	WBGene00011956	FALSE	1	1	0	neuron:1
lag-1	WBGene00002245	FALSE	1	1	0	neuron:1
nsy-7	WBGene00044508	FALSE	1	1	0	neuron:1
nhr-186	WBGene00018541	FALSE	1	1	0	neuron:1
egl-13	WBGene00001182	FALSE	1	1	0	neuron:1
maf-1	WBGene00077521	FALSE	1	0	1		neuron:1
nhr-59	WBGene00003649	FALSE	1	1	0	neuron:1
camt-1	WBGene00020251	FALSE	1	1	0	neuron:1
madf-5	WBGene00007242	FALSE	1	1	0	neuron:1
elt-1	WBGene00001249	FALSE	1	1	0	neuron:1
madf-4	WBGene00011575	FALSE	1	1	0	neuron:1
dve-1	WBGene00022861	TRUE	1	1	0	neuron:1
nhr-71	WBGene00003661	TRUE	1	1	0	neuron:1
pal-1	WBGene00003912	FALSE	1	0	1		neuron:1
lim-7	WBGene00002989	FALSE	1	0	1		neuron:1
mef-2	WBGene00003182	FALSE	1	0	1		neuron:1
ztf-1	WBGene00018833	FALSE	1	0	1		neuron:1
sta-1	WBGene00013111	FALSE	1	0	1		neuron:1
nhr-147	WBGene00015395	FALSE	1	1	0	neuron:1
saeg-1	WBGene00010012	FALSE	1	0	1		neuron:1
nhr-86	WBGene00003676	FALSE	1	0	1		neuron:1
somi-1	WBGene00010868	TRUE	1	1	0	neuron:1
unc-30	WBGene00006766	FALSE	1	0	1		mesoderm:1
cog-1	WBGene00000584	FALSE	1	1	0	neuron:1
dhhc-4	WBGene00014075	TRUE	1	1	0	neuron:1
zag-1	WBGene00006970	FALSE	1	1	0	neuron:1
F23B12.7	WBGene00009084	TRUE	1	1	0	neuron:1
flh-2	WBGene00016138	FALSE	1	0	1		epithelium:1
nhr-138	WBGene00003728	FALSE	1	0	1		epithelium:1
nhr-168	WBGene00008221	FALSE	1	0	1		epithelium:1
nhr-199	WBGene00010604	FALSE	1	0	1		epithelium:1
nhr-54	WBGene00003644	FALSE	1	0	1		epithelium:1
nhr-120	WBGene00003710	TRUE	1	0	1		epithelium:1
bnc-1	WBGene00044791	FALSE	1	0	1		neuron:1
madf-8	WBGene00008118	FALSE	1	0	1		neuron:1
Y105C5A.15	WBGene00013639	FALSE	1	1	0	neuron:1
zip-5	WBGene00007932	FALSE	1	1	0	neuron:1
dhhc-3	WBGene00018009	FALSE	1	0	1		neuron:1
fkh-10	WBGene00001442	FALSE	1	0	1		neuron:1
nfi-1	WBGene00003592	TRUE	1	0	1		neuron:1
dac-1	WBGene00000895	FALSE	1	1	0	neuron:1
nhr-4	WBGene00003603	FALSE	1	1	0	neuron:1
nhr-157	WBGene00015900	FALSE	1	1	0	neuron:1
nhr-140	WBGene00016366	FALSE	1	0	1		neuron:1
ztf-16	WBGene00019960	FALSE	1	1	0	neuron:1
vab-3	WBGene00006870	FALSE	1	1	0	neuron:1
nhr-272	WBGene00011565	FALSE	1	0	1		neuron:1
athp-3	WBGene00013799	FALSE	1	0	1		neuron:1
ztf-3	WBGene00016905	TRUE	1	0	1		neuron:1
F26H9.2	WBGene00009174	FALSE	1	0	1		neuron:1
aha-1	WBGene00000095	TRUE	1	0	1		neuron:1
ceh-62	WBGene00011069	FALSE	1	0	1		neuron:1
dpff-1	WBGene00016200	FALSE	1	0	1		neuron:1
ceh-22	WBGene00000445	FALSE	1	0	1		neuron:1
pha-4	WBGene00004013	TRUE	1	0	1		neuron:1
ctbp-1	WBGene00006424	TRUE	1	0	1		neuron:1
alr-1	WBGene00044330	FALSE	1	0	1		neuron:1
lin-39	WBGene00003024	FALSE	1	0	1		muscle:1
ceh-79	WBGene00007749	FALSE	1	1	0	muscle:1
sma-2	WBGene00004856	FALSE	1	0	1		gland:1
Y79H2A.3	WBGene00013580	FALSE	1	1	0	gland:1
nhr-201	WBGene00019741	FALSE	1	0	1		gland:1
nhr-195	WBGene00019115	FALSE	1	0	1		gland:1
cky-1	WBGene00000521	FALSE	1	0	1		gland:1
pbrm-1	WBGene00007042	FALSE	1	1	0	glia:1
gei-17	WBGene00001574	TRUE	1	1	0	glia:1
T10D4.6	WBGene00020408	FALSE	1	1	0	glia:1
nhr-22	WBGene00003621	FALSE	1	0	1		glia:1
nhr-46	WBGene00003636	FALSE	1	1	0	glia:1
nhr-43	WBGene00003633	FALSE	1	0	1		glia:1
fezf-1	WBGene00012639	FALSE	1	0	1		glia:1
nhr-131	WBGene00003721	FALSE	1	0	1		glia:1
nhr-142	WBGene00018430	FALSE	1	0	1		glia:1
nhr-135	WBGene00003725	FALSE	1	0	1		glia:1
nhr-153	WBGene00007546	FALSE	1	0	1		glia:1
eea-1	WBGene00011696	FALSE	1	1	0	glia:1
ham-2	WBGene00001821	TRUE	1	1	0	glia:1
nhr-14	WBGene00003613	TRUE	1	1	0	glia:1
Y47G6A.7	WBGene00021637	FALSE	1	0	1		neuron:1
F27D4.4	WBGene00009189	FALSE	1	0	1		neuron:1
ztf-26	WBGene00010137	FALSE	1	0	1		neuron:1
klu-1	WBGene00013970	FALSE	1	1	0	neuron:1
unc-86	WBGene00006818	FALSE	1	1	0	neuron:1
hlh-4	WBGene00001951	FALSE	1	1	0	neuron:1
nhr-134	WBGene00003724	FALSE	1	0	1		neuron:1
nhr-225	WBGene00020849	FALSE	1	0	1		neuron:1
nhr-36	WBGene00017198	FALSE	1	0	1		neuron:1
nhr-154	WBGene00007547	TRUE	1	0	1		neuron:1
nhr-52	WBGene00003642	FALSE	1	0	1		neuron:1
nhr-213	WBGene00011520	FALSE	1	0	1		neuron:1
znf-598	WBGene0001688	FALSE	1	0	1		neuron:1
ceh-18	WBGene00000441	TRUE	1	1	0	neuron:1
znf-706	WBGene00007223	FALSE	1	0	1		gland:1
nhr-62	WBGene00003652	FALSE	1	0	1		epithelium:1
mxl-2	WBGene00003510	TRUE	1	0	1		epithelium:1
nhr-130	WBGene00003720	FALSE	1	0	1		epithelium:1
cnd-1	WBGene00000561	FALSE	1	0	1		neuron:1
med-1	WBGene00003180	FALSE	1	0	1		neuron:1
nhr-166	WBGene00016772	FALSE	1	0	1		neuron:1
nhr-180	WBGene00017961	FALSE	1	0	1		neuron:1
nhr-37	WBGene00018412	FALSE	1	1	0	neuron:1
nhr-149	WBGene00015397	FALSE	1	0	1		neuron:1
pos-1	WBGene00004078	TRUE	1	1	0	neuron:1
