## Supplementary File 6 for "Homeodomain-interacting protein kinase maintains neuronal homeostasis during normal *Caenorhabditis elegans* aging and systemically regulates longevity from serotonergic and GABAergic neurons"

### Sheet: Sheet 1
Gene Symbol	WBGeneID	Kinase Group	Kinase Family	Aging Atlas: # clusters with aging-associated upregulation	Aging atlas: # clusters with aging-associated downregulation	Previously identified aging-associated pheotype?	Annotated lifespan phenotype (RNAi or LoF variant) [Wormbase or GenAge]	hpk-1 vs N2 DE foldchange (if significant)
hpk-1	WBGene00001994	CMGC	Dyrk	48	0	TRUE	progeric
gcy-28	WBGene00020131	RGC	RGC	38	0	TRUE	longevity
nipi-3	WBGene00010700	CAMK	Unique	34	16	TRUE	progeric
wnk-1	WBGene00006941	Other	Wnk	26	2	FALSE
gsk-3	WBGene00001746	CMGC	GSK	25	0	TRUE
gcy-12	WBGene00001538	RGC	RGC	22	0	FALSE
aak-1	WBGene00019801	CAMK	CAMKL	20	1	TRUE	progeric
svh-2	WBGene00020504	TK‐RTK	Met	19	0	FALSE
mak-1	WBGene00010681	CAMK	MAPKAPK	17	23	FALSE
scd-2	WBGene00004740	TK‐RTK	Alk	17	0	TRUE	progeric	1.13061
ttn-1	WBGene00006436	CAMK	MLCK	16	1	FALSE		2.0117
hir-1	WBGene00016059	TK‐RTK	KIN‐9	15	0	FALSE
riok-1	WBGene00019698	Atypical	RIO	13	1	FALSE
rsks-1	WBGene00012929	AGC	RSK	13	0	TRUE	longevity
smg-1	WBGene00004879	Atypical	PIKK	13	0	TRUE	longevity
mrck-1	WBGene00006437	AGC	DMPK	12	0	FALSE
nsy-1	WBGene00003822	STE	Ste11	12	1	TRUE
par-1	WBGene00003916	CAMK	CAMKL	12	0	TRUE
pkc-1	WBGene00004032	AGC	PKC	10	0	FALSE
unc-43	WBGene00006779	CAMK	CAMK2	10	1	FALSE
unc-22	WBGene00006759	CAMK	MLCK	9	3	FALSE		1.57889
unc-89	WBGene00006820	CAMK	MLCK	8	1	FALSE		1.88914
tlk-1	WBGene00006579	Other	TLK	7	0	FALSE
vab-1	WBGene00006868	TK‐RTK	Eph	7	0	TRUE
C38C3.4	WBGene00016513	CK1	Worm6	6	7	FALSE
csnk-1	WBGene00013709	CK1	CK1	6	0	FALSE
dkf-2	WBGene00012019	CAMK	PKD	6	1	TRUE	longevity
lit-1	WBGene00003048	CMGC	MAPK	6	1	FALSE
mpk-1	WBGene00003401	CMGC	MAPK	6	0	TRUE	progeric
sad-1	WBGene00004719	CAMK	CAMKL	6	0	TRUE	longevity	2.04708
Y47G6A.13	WBGene00021639	CK1	TTBKL	6	0	FALSE
kin-4	WBGene00002192	AGC	MAST	5	0	FALSE
max-2	WBGene00003144	STE	Ste20	5	1	TRUE	longevity
mig-15	WBGene00003247	STE	Ste20	5	0	FALSE
pak-1	WBGene00003911	STE	Ste20	5	0	TRUE	longevity
abl-1	WBGene00000018	TK	Abl	4	1	FALSE
ark-1	WBGene00000186	TK	Ack	4	1	FALSE
gcy-11	WBGene00001537	RGC	RGC	4	0	FALSE		1.0901
hpo-11	WBGene00010427	Other	NRBP	4	1	FALSE
lin-45	WBGene00003030	TKL	RAF	4	0	TRUE	progeric
unc-82	WBGene00006814	CAMK	CAMKL	4	0	FALSE		1.36381
cmk-1	WBGene00000553	CAMK	CAMK1	3	8	FALSE		1.38728
daf-2	WBGene00000898	TK‐RTK	InsR	3	1	TRUE	longevity
nekl-4	WBGene00017033	Other	Nek	3	0	FALSE		1.16829
pkn-1	WBGene00009793	AGC	PKN	3	0	FALSE
rskn-2	WBGene00008311	AGC	RSK	3	0	FALSE
rskn-2	WBGene00008311	CAMK	RSKb	3	0	FALSE
unc-51	WBGene00006786	Other	ULK	3	0	TRUE	mixed
ver-3	WBGene00006896	TK‐RTK	KIN‐16	3	0	FALSE
ZC581.9	WBGene00022635	Other	SCY1	3	0	FALSE		1.19847
bet-2	WBGene00010199	Atypical	BRD	2	0	FALSE
cam-1	WBGene00000289	TK‐RTK	Ror	2	0	FALSE
dkf-1	WBGene00012352	CAMK	PKD	2	1	FALSE
egl-4	WBGene00001173	AGC	PKG	2	1	TRUE	progeric
famk-1	WBGene00010356	Atypical		2	0	FALSE
gck-1	WBGene00001526	STE	Ste20	2	0	FALSE
ikke-1	WBGene00011299	Other	Worm3	2	0	FALSE
ire-1	WBGene00002147	Other	IRE	2	0	TRUE	progeric
kin-3	WBGene00002191	Other	CK2	2	1	TRUE
let-23	WBGene00002299	TK‐RTK	EGFR	2	0	TRUE	progeric
let-502	WBGene00002694	AGC	DMPK	2	1	TRUE	progeric
M05D6.1	WBGene00010874	CK1	TTBKL	2	3	FALSE
mbk-2	WBGene00003150	CMGC	Dyrk	2	2	FALSE
pkc-2	WBGene00004033	AGC	PKC	2	3	TRUE
prpf-4	WBGene00004186	CMGC	Dyrk	2	8	FALSE
sek-3	WBGene00022613	STE	Ste7	2	7	FALSE
sel-5	WBGene00004762	Other	Nak	2	0	TRUE	longevity
src-1	WBGene00005077	TK	Src	2	0	FALSE
T07F12.4	WBGene00020324	Other	ULK	2	28	FALSE
tpa-1	WBGene00006599	AGC	PKC	2	0	TRUE	longevity
ttbk-7	WBGene00011283	CK1	TTBKL	2	5	FALSE
W06F12.3	WBGene00012307	CK1	TTBKL	2	0	FALSE
aak-2	WBGene00020142	CAMK	CAMKL	1	0	TRUE	progeric/mixed
akt-1	WBGene00000102	AGC	AKT	1	22	TRUE	longevity
atl-1	WBGene00000226	Atypical	PIKK	1	0	TRUE
B0198.3	WBGene00007116	Other	Worm1	1	0	FALSE
B0218.5	WBGene00015049	CK1	Worm6	1	0	FALSE
bet-1	WBGene00022473	Atypical	BRD	1	0	TRUE	progeric
ckk-1	WBGene00000518	Other	CAMKK	1	5	FALSE
cst-1	WBGene00017472	STE	Ste20	1	4	TRUE	progeric
dlk-1	WBGene00001008	TKL	MLK	1	14	TRUE	progeric
efk-1	WBGene00001160	Atypical	Alpha	1	16	TRUE
F09A5.2	WBGene00008599	TK‐RTK	KIN‐9	1	0	FALSE
F23C8.8	WBGene00017737	CAMK	CAMKL	1	0	FALSE
F26A1.4	WBGene00017803	CK1	TTBKL	1	0	FALSE
F32D8.1	WBGene00009326	CAMK	DCAMKL	1	1	FALSE
F35C11.3	WBGene00009402	CK1	TTBKL	1	0	FALSE
F47F2.1	WBGene00018569	AGC	PKA	1	2	FALSE
F49C5.4	WBGene00009867	CAMK	CAMKL	1	2	FALSE
F59E12.15	WBGene00235269	Other	Haspin	1	0	FALSE
gck-2	WBGene00022603	STE	Ste20	1	1	FALSE
gcy-9	WBGene00001536	RGC	RGC	1	0	FALSE
kin-14	WBGene00002198	TK	Fer	1	0	FALSE
kin-29	WBGene00002210	CAMK	CAMKL	1	0	TRUE	progeric
kin-32	WBGene00002213	TK‐RTK	Fak	1	0	FALSE
kin-33	WBGene00017083	CAMK	CAMKL	1	0	FALSE
kin-6	WBGene00002194	TK	Fer	1	0	FALSE
kin-9	WBGene00002195	TK‐RTK	KIN‐9	1	3	FALSE
ksr-1	WBGene00002239	TKL	RAF	1	1	FALSE
let-363	WBGene00002583	Atypical	PIKK	1	0	TRUE	mixed
lin-2	WBGene00002991	CAMK	CASK	1	2	TRUE
lrk-1	WBGene00003068	TKL	LRRK	1	0	FALSE
mek-1	WBGene00003185	STE	Ste7	1	9	TRUE	progeric
mlck-1	WBGene00013869	CAMK	MLCK	1	5	TRUE
mtk-1	WBGene00003472	STE	Ste11	1	0	FALSE
nekl-1	WBGene00021461	Other	Nek	1	3	FALSE
pek-1	WBGene00003970	Other	PEK	1	0	TRUE	progeric
prk-1	WBGene00004182	CAMK	PIM	1	5	FALSE
R05H5.4	WBGene00011039	TK	Fer	1	0	FALSE
riok-2	WBGene00013688	Atypical	RIO	1	1	FALSE
rskn-1	WBGene00011352	AGC	RSK	1	30	FALSE
rskn-1	WBGene00011352	CAMK	RSKb	1	30	FALSE
sma-6	WBGene00004860	TKL	STKR	1	1	FALSE
spk-1	WBGene00004980	CMGC	SRPK	1	1	FALSE
T06C10.3	WBGene00020289	TK	Fer	1	1	FALSE
wee-1.1	WBGene00006938	Other	WEE	1	0	FALSE
ZK507.3	WBGene00013979	CK1	Unique	1	0	FALSE
akt-2	WBGene00000103	AGC	AKT	0	3	TRUE	longevity
B0252.1	WBGene00015087	TK‐RTK	KIN‐9	0	1	FALSE
C01C4.3	WBGene00015293	Other	NKF1	0	8	FALSE
C04G2.10	WBGene00007309	Other	Haspin	0	1	FALSE
C08F8.6	WBGene00007448	CK1	Worm6	0	2	FALSE
C25H3.1	WBGene00016111	CK1	Unique	0	1	FALSE
cdk-11.1	WBGene00015203	CMGC	CDK	0	2	FALSE
cdk-7	WBGene00000408	CMGC	CDK	0	1	TRUE	progeric
cdk-8	WBGene00000409	CMGC	CDK	0	1	FALSE
cdkl-1	WBGene00012779	CMGC	CDKL	0	18	FALSE		1.31106
csk-1	WBGene00000812	TK	Csk	0	1	FALSE
daf-1	WBGene00000897	TKL	STKR	0	1	TRUE	longevity
daf-11	WBGene00000907	RGC	RGC	0	1	TRUE	longevity	1.28656
daf-4	WBGene00000900	TKL	STKR	0	3	TRUE	longevity
dapk-1	WBGene00003400	CAMK	DAPK	0	1	FALSE
ddr-2	WBGene00017381	TK‐RTK	DDR	0	3	FALSE		1.18768
dyf-18	WBGene00010349	CMGC	CDK	0	11	FALSE		1.79172
dyf-5	WBGene00001121	CMGC	RCK	0	10	FALSE		1.41861
egl-15	WBGene00001184	TK‐RTK	FGFR	0	3	TRUE
F11E6.8	WBGene00008711	TK‐RTK	Met	0	1	FALSE		1.33499
F13C5.2	WBGene00017423	Atypical	BRD	0	6	FALSE
F28C10.3	WBGene00017898	AGC		0	6	FALSE
F31E3.2	WBGene00017950	AGC		0	2	FALSE
gcy-21	WBGene00001546	RGC	RGC	0	1	FALSE
gcy-29	WBGene00007314	RGC	RGC	0	1	TRUE	longevity
gcy-4	WBGene00001531	RGC	RGC	0	1	FALSE
gcy-6	WBGene00001533	RGC	RGC	0	1	TRUE	longevity
grk-1	WBGene00001708	AGC	GRK	0	2	FALSE
jkk-1	WBGene00002177	STE	Ste7	0	9	TRUE		1.3471
jnk-1	WBGene00002178	CMGC	MAPK	0	7	TRUE	progeric	1.35417
K02E10.7	WBGene00019321	Other	Unique	0	6	FALSE
K06H7.8	WBGene00019459	CK1	TTBKL	0	1	FALSE
K11H12.9	WBGene00019665	Other	Unique	0	1	FALSE
kgb-1	WBGene00002187	CMGC	MAPK	0	2	TRUE	longevity
kin-1	WBGene00002189	AGC	PKA	0	2	FALSE
kin-15	WBGene00002199	TK‐RTK	KIN‐16	0	2	FALSE
kin-20	WBGene00002203	CK1	CK1	0	1	TRUE
ksr-2	WBGene00002240	TKL	RAF	0	7	FALSE
M03C11.1	WBGene00010838	AGC	YANK	0	4	FALSE
mapk-15	WBGene00015478	CMGC	MAPK	0	7	FALSE
mkk-4	WBGene00003368	STE	Ste7	0	12	TRUE	longevity
mnk-1	WBGene00011304	CAMK	MAPKAPK	0	8	TRUE	progeric
mom-4	WBGene00003396	TKL	MLK	0	1	FALSE
mpk-2	WBGene00003402	CMGC	MAPK	0	2	FALSE
nekl-3	WBGene00008956	Other	Nek	0	5	FALSE
odr-1	WBGene00003848	RGC	RGC	0	2	FALSE
pat-4	WBGene00003931	TKL	MLK	0	3	TRUE	longevity
pct-1	WBGene00003961	CMGC	CDK	0	21	FALSE
pdhk-2	WBGene00022719	Atypical	PDHK	0	4	TRUE	mixed
pkc-3	WBGene00004034	AGC	PKC	0	3	TRUE
pkg-2	WBGene00015650	AGC	PKG	0	15	FALSE
pmk-1	WBGene00004055	CMGC	MAPK	0	1	TRUE	progeric
pmk-2	WBGene00004056	CMGC	MAPK	0	5	FALSE
pmk-3	WBGene00004057	CMGC	MAPK	0	7	TRUE
R151.1	WBGene00020106	TK‐RTK	Unique	0	1	FALSE
riok-3	WBGene00014012	Atypical	RIO	0	1	FALSE
rskd-1	WBGene00010096	AGC	RSKL	0	8	FALSE
sax-1	WBGene00004727	AGC	NDR	0	5	FALSE
sek-1	WBGene00004758	STE	Ste7	0	3	TRUE
sgk-1	WBGene00004789	AGC	SGK	0	1	TRUE	mixed
sid-3	WBGene00002207	TK	Ack	0	1	FALSE
sma-5	WBGene00004859	CMGC	MAPK	0	3	FALSE
src-2	WBGene00005078	TK	Src	0	2	FALSE
twf-2	WBGene00018187	Atypical	A6	0	72	FALSE
unc-60	WBGene00006794	Atypical	A6	0	2	TRUE	progeric
ver-4	WBGene00006897	TK‐RTK	KIN‐16	0	1	FALSE
W03A5.1	WBGene00020966	TK	Fer	0	5	FALSE
Y38H6C.20	WBGene00012632	TK	Unique	0	1	FALSE
Y38H8A.3	WBGene00012637	CK1	Worm6	0	1	FALSE		1.16832
