## Supplementary File 7 for "Homeodomain-interacting protein kinase maintains neuronal homeostasis during normal *Caenorhabditis elegans* aging and systemically regulates longevity from serotonergic and GABAergic neurons"

### Sheet: Sheet1
Table S9. VD and DD motor neurons degeneration assay data.
Figure/	Strain / Genotype	Age	% of animals with axonal breaks	Total cells	SEM	P value compared to control	Significance
Trials				(n number)
Fig. 3B	AVS602: juIs76 [unc-25p::GFP + lin-15(+)] II	L4	0	17	0	n/a	n/a
	AVS602: juIs76 [unc-25p::GFP + lin-15(+)] II	D2	0	20	0	n/a	n/a
	AVS602: juIs76 [unc-25p::GFP + lin-15(+)] II	D9	0.13	23	0.0718	n/a	n/a
	AVS608: hpk-1(pk1393); juIs76 [unc-25p::GFP + lin-15(+)] II	L4	0.09	21	0.06564	n/a	n/a
	AVS608: hpk-1(pk1393); juIs76 [unc-25p::GFP + lin-15(+)] II	D2	0	23	0	n/a	n/a
	AVS608: hpk-1(pk1393); juIs76 [unc-25p::GFP + lin-15(+)] II	D9	0.72	22	0.09719	<0.0001	****
Fig. 3C	AVS752: artEx41 [rab-3p::hpk-1::CFP + pCFJ90 (myo-2p::mCherry)]; hpk-1(pk1393); juIs76 [unc-25p::GFP + lin-15(+)] II	D9	0	9	0	Compared to AVS608: 0.006	**
Fig. 3D	AVS602: juIs76 [unc-25p::GFP + lin-15(+)] II	L4	0.06	17	0.05882	n/a	n/a
	AVS602: juIs76 [unc-25p::GFP + lin-15(+)] II	D2	0.05	20	0.05	n/a	n/a
	AVS602: juIs76 [unc-25p::GFP + lin-15(+)] II	D9	0.13	23	0.0718	n/a	n/a
	AVS608: hpk-1(pk1393); juIs76 [unc-25p::GFP + lin-15(+)] II	L4	0.1	21	0.06564	0.6888	ns
	AVS608: hpk-1(pk1393); juIs76 [unc-25p::GFP + lin-15(+)] II	D2	0.13	23	0.0718	0.3771	ns
	AVS608: hpk-1(pk1393); juIs76 [unc-25p::GFP + lin-15(+)] II	D9	0.45	22	0.1087	0.0159	*
