## Supplementary File 8 for "Homeodomain-interacting protein kinase maintains neuronal homeostasis during normal *Caenorhabditis elegans* aging and systemically regulates longevity from serotonergic and GABAergic neurons"

### Sheet: Sheet1
Table S10. Aldicarb assay data.
Figure/	Strain / Genotype	Hours on 1mM aldicarb	% of immobilized animals	Total animals	SEM	P value compared to control	Significance
Trials				(n number)
Fig. 3E	N2: wild type	0	0	67	0	n/a	n/a
	N2: wild type	1	0	67	0	n/a	n/a
	N2: wild type	2	0.37	67	0.05953	n/a	n/a
	N2: wild type	3	0.66	67	0.05844	n/a	n/a
	N2: wild type	4	0.94	67	0.02916	n/a	n/a
	N2: wild type	5	0.94	67	0.02916	n/a	n/a
	AVS392: hpk-1(pk1393)	0	0	71	0	n/a	n/a
	AVS392: hpk-1(pk1393)	1	0	71	0	0.0016	**
	AVS392: hpk-1(pk1393)	2	0.14	71	0.04158	<0.0001	****
	AVS392: hpk-1(pk1393)	3	0.31	71	0.05527	<0.0001	****
	AVS392: hpk-1(pk1393)	4	0.54	71	0.05961	0.0096	**
	AVS392: hpk-1(pk1393)	5	79	71	0.04879	0.0016	**
