## Supplementary File 9 for "Homeodomain-interacting protein kinase maintains neuronal homeostasis during normal *Caenorhabditis elegans* aging and systemically regulates longevity from serotonergic and GABAergic neurons"

### Sheet: Sheet1
Table S11. Exogenous 5-HT immobilization assay data.
Figure/	Strain / Genotype	Minutes on 20mM 5-HT	% of immobilized animals	Total animals	SEM	P value compared to control	Significance
Trials				(n number)
Fig. 3F	N2: wild type	0	0	20	0	n/a	n/a
	N2: wild type	2	0.25	20	0.09934	n/a	n/a
	N2: wild type	4	0.65	20	0.1094	n/a	n/a
	N2: wild type	6	0.9	20	0.06882	n/a	n/a
	N2: wild type	8	0.95	20	0.05	n/a	n/a
	N2: wild type	10	0.95	20	0.05	n/a	n/a
	AVS392: hpk-1(pk1393)	0	0	38	0	n/a	n/a
	AVS392: hpk-1(pk1393)	2	0.63	38	0.0793	0.0051	**
	AVS392: hpk-1(pk1393)	4	0.79	38	0.06702	0.2566	ns
	AVS392: hpk-1(pk1393)	6	0.92	38	0.04433	0.7905	ns
	AVS392: hpk-1(pk1393)	8	0.97	38	0.02632	0.6455	ns
	AVS392: hpk-1(pk1393)	10	97	38	0.02632	0.6455	ns
