## Supplementary File 12 for "Homeodomain-interacting protein kinase maintains neuronal homeostasis during normal *Caenorhabditis elegans* aging and systemically regulates longevity from serotonergic and GABAergic neurons"

### Sheet: Sheet1
Table S3. Polyglutamine aggregates data of representative experiments in figures and additional trials.
Figure/Trials	Strain / Genotype	RNAi	Days of adulthood	#Foci/animal (mean)	Total animals	SEM	P value compared to control	Significance
					(n number)
Fig. 5B (Line 1)	AVS563: rmIs110 [F25B3.3p::Q40::YFP]	n/a	4	2.409	22	0.252	n/a	n/a
	AVS563: rmIs110 [F25B3.3p::Q40::YFP]	n/a	6	4.286	28	0.352	n/a	n/a
	AVS563: rmIs110 [F25B3.3p::Q40::YFP]	n/a	8	5.231	26	0.445	n/a	n/a
	AVS563: rmIs110 [F25B3.3p::Q40::YFP]; artEx41 [rab-3p::hpk-1::CFP + pCFJ90 (myo-2p::mCherry)]	n/a	4	2.13	23	0.297	0.4799	ns
	AVS563: rmIs110 [F25B3.3p::Q40::YFP]; artEx41 [rab-3p::hpk-1::CFP + pCFJ90 (myo-2p::mCherry)]	n/a	6	3.333	21	0.47	0.1042	ns
	AVS563: rmIs110 [F25B3.3p::Q40::YFP]; artEx41 [rab-3p::hpk-1::CFP + pCFJ90 (myo-2p::mCherry)]	n/a	8	4.125	24	0.41	0.0751	ns
Fig. 5B (Line 2, 3 and 4)	AVS837: rmIs110 [F25B3.3p::Q40::YFP]	n/a	8	8.4	20	0.4554	n/a	n/a
	AVS837: rmIs110 [F25B3.3p::Q40::YFP]; artEx92 [rab-3p::hpk-1::CFP + pCFJ90 (myo-2p::mCherry)]	n/a	8	5.95	20	0.3118	<0.0001	****
	AVS838: rmIs110 [F25B3.3p::Q40::YFP]	n/a	8	6.8	20	0.3811	n/a	n/a
	AVS838rmIs110 [F25B3.3p::Q40::YFP]; artEx93 [rab-3p::hpk-1::CFP + pCFJ90 (myo-2p::mCherry)]	n/a	8	6.2	20	0.2865	0.216	ns
	AVS839: rmIs110 [F25B3.3p::Q40::YFP]	n/a	8	6.7	20	0.3411	n/a	n/a
	AVS839: rmIs110 [F25B3.3p::Q40::YFP]; artEx94 [rab-3p::hpk-1::CFP + pCFJ90 (myo-2p::mCherry)]	n/a	8	4.65	20	0.4122	0.0005	***
Fig. 5D	AVS541: rmIs110 [F25B3.3p::Q40::YFP]; sid-1(pk3321)V; uIs69[unc-119p::sid-1; myo-2p::mCherry]V	empty vector	4	3.13	23	0.29	n/a	n/a
	AVS541: rmIs110 [F25B3.3p::Q40::YFP]; sid-1(pk3321)V; uIs69[unc-119p::sid-1; myo-2p::mCherry]V	empty vector	6	4.042	24	0.259	n/a	n/a
	AVS541: rmIs110 [F25B3.3p::Q40::YFP]; sid-1(pk3321)V; uIs69[unc-119p::sid-1; myo-2p::mCherry]V	empty vector	8	5.565	23	0.407	n/a	n/a
	AVS541: rmIs110 [F25B3.3p::Q40::YFP]; sid-1(pk3321)V; uIs69[unc-119p::sid-1; myo-2p::mCherry]V	empty vector	10	7.545	22	0.487	n/a	n/a
	AVS541: rmIs110 [F25B3.3p::Q40::YFP]; sid-1(pk3321)V; uIs69[unc-119p::sid-1; myo-2p::mCherry]V	hpk-1	4	3.238	21	0.292	0.7953	ns
	AVS541: rmIs110 [F25B3.3p::Q40::YFP]; sid-1(pk3321)V; uIs69[unc-119p::sid-1; myo-2p::mCherry]V	hpk-1	6	6.12	23	0.35	<0.0001	****
	AVS541: rmIs110 [F25B3.3p::Q40::YFP]; sid-1(pk3321)V; uIs69[unc-119p::sid-1; myo-2p::mCherry]V	hpk-1	8	7.875	24	0.687	0.0064	**
	AVS541: rmIs110 [F25B3.3p::Q40::YFP]; sid-1(pk3321)V; uIs69[unc-119p::sid-1; myo-2p::mCherry]V	hpk-1	10	10.11	19	0.772	0.0064	**
Fig. 5G (Line 1)	AVS832: rmIs132 [unc-54p::Q35::YFP] I	n/a	1	13.43	28	0.45	n/a	n/a
	AVS832: rmIs132 [unc-54p::Q35::YFP] I	n/a	2	16.62	21	0.95	n/a	n/a
	AVS832: rmIs132 [unc-54p::Q35::YFP] I	n/a	3	26	18	1.15	n/a	n/a
	AVS832: rmIs132 [unc-54p::Q35::YFP] I; artEx58 [rab-3p::hpk-1::CFP + pCFJ90 (myo-2p::mCherry)]	n/a	1	11.73	22	0.4798	0.013	*
	AVS832: rmIs132 [unc-54p::Q35::YFP] I; artEx58 [rab-3p::hpk-1::CFP + pCFJ90 (myo-2p::mCherry)]	n/a	2	14.11	19	0.5181	0.0303	*
	AVS832: rmIs132 [unc-54p::Q35::YFP] I; artEx58 [rab-3p::hpk-1::CFP + pCFJ90 (myo-2p::mCherry)]	n/a	3	21.29	24	0.9178	0.0024	**
Fig. 5G (Line 2)	AVS833: rmIs132 [unc-54p::Q35::YFP] I	n/a	1	12.19	21	0.646	n/a	n/a
	AVS833: rmIs132 [unc-54p::Q35::YFP] I	n/a	2	22.18	11	1.102	n/a	n/a
	AVS833: rmIs132 [unc-54p::Q35::YFP] I	n/a	3	35	18	1.576	n/a	n/a
	AVS833: rmIs132 [unc-54p::Q35::YFP] I; artEx59 [rab-3p::hpk-1::CFP + pCFJ90 (myo-2p::mCherry)]	n/a	1	11.05	20	0.59	0.2017	ns
	AVS833: rmIs132 [unc-54p::Q35::YFP] I; artEx59 [rab-3p::hpk-1::CFP + pCFJ90 (myo-2p::mCherry)]	n/a	2	16.16	19	0.76	<0.0001	****
	AVS833: rmIs132 [unc-54p::Q35::YFP] I; artEx59 [rab-3p::hpk-1::CFP + pCFJ90 (myo-2p::mCherry)]	n/a	3	30.63	24	1.17	0.0282	*
Fig. 3G (Line 3)	AVS834: rmIs132 [unc-54p::Q35::YFP] I	n/a	1	12.91	22	0.75	n/a	n/a
	AVS834: rmIs132 [unc-54p::Q35::YFP] I	n/a	2	19.83	23	0.86	n/a	n/a
	AVS834: rmIs132 [unc-54p::Q35::YFP] I	n/a	3	28	21	1.26	n/a	n/a
	AVS834: rmIs132 [unc-54p::Q35::YFP] I; artEx60 [rab-3p::hpk-1::CFP + pCFJ90 (myo-2p::mCherry)]	n/a	1	10.5	26	0.54	0.0105	*
	AVS834: rmIs132 [unc-54p::Q35::YFP] I; artEx60 [rab-3p::hpk-1::CFP + pCFJ90 (myo-2p::mCherry)]	n/a	2	16.12	26	0.69	0.0014	**
	AVS834: rmIs132 [unc-54p::Q35::YFP] I; artEx60 [rab-3p::hpk-1::CFP + pCFJ90 (myo-2p::mCherry)]	n/a	3	20.06	31	0.81	<0.0001	****
Fig. 5G (Line 4)	AVS835: rmIs132 [unc-54p::Q35::YFP] I	n/a	1	12.14	21	0.48	n/a	n/a
	AVS835: rmIs132 [unc-54p::Q35::YFP] I	n/a	2	20.78	23	0.8	n/a	n/a
	AVS835+B42:B44: rmIs132 [unc-54p::Q35::YFP] I	n/a	3	26.79	19	1	n/a	n/a
	AVS835: rmIs132 [unc-54p::Q35::YFP] I; artEx61 [rab-3p::hpk-1::CFP + pCFJ90 (myo-2p::mCherry)]	n/a	1	8.593	27	0.507	<0.0001	****
	AVS835: rmIs132 [unc-54p::Q35::YFP] I; artEx61 [rab-3p::hpk-1::CFP + pCFJ90 (myo-2p::mCherry)]	n/a	2	16.47	36	0.455	<0.0001	****
	AVS835: rmIs132 [unc-54p::Q35::YFP] I; artEx61 [rab-3p::hpk-1::CFP + pCFJ90 (myo-2p::mCherry)]	n/a	3	21.58	33	0.903	0.0005	***
Fig. 5G (Line 5)	AVS562: rmIs132 [unc-54p::Q35::YFP] I	n/a	1	7.185	27	0.453	n/a	n/a
	AVS562: rmIs132 [unc-54p::Q35::YFP] I	n/a	2	15.16	32	0.775	n/a	n/a
	AVS562: rmIs132 [unc-54p::Q35::YFP] I	n/a	3	28.05	39	0.99	n/a	n/a
	AVS562: rmIs132 [unc-54p::Q35::YFP] I	n/a	4	41	25	1.268	n/a	n/a
	AVS562: rmIs132 [unc-54p::Q35::YFP] I; artEx41 [rab-3p::hpk-1::CFP + pCFJ90 (myo-2p::mCherry)]	n/a	1	5.409	22	0.495	0.0111	*
	AVS562: rmIs132 [unc-54p::Q35::YFP] I; artEx41 [rab-3p::hpk-1::CFP + pCFJ90 (myo-2p::mCherry)]	n/a	2	11.05	20	0.956	0.0017	**
	AVS562: rmIs132 [unc-54p::Q35::YFP] I; artEx41 [rab-3p::hpk-1::CFP + pCFJ90 (myo-2p::mCherry)]	n/a	3	21.14	21	0.996	<0.0001	****
	AVS562: rmIs132 [unc-54p::Q35::YFP] I; artEx41 [rab-3p::hpk-1::CFP + pCFJ90 (myo-2p::mCherry)]	n/a	4	32.95	21	1.702	0.0004	***
Fig. 5I	AVS540: rmIs132 [unc-54p::Q35::YFP] I; sid-1(pk3321)V; uIs69[unc-119p::sid-1; myo-2p::mCherry]V	empty vector	1	6.091	22	0.446	n/a	n/a
	AVS540: rmIs132 [unc-54p::Q35::YFP] I; sid-1(pk3321)V; uIs69[unc-119p::sid-1; myo-2p::mCherry]V	empty vector	2	8.125	24	0.368	n/a	n/a
	AVS540: rmIs132 [unc-54p::Q35::YFP] I; sid-1(pk3321)V; uIs69[unc-119p::sid-1; myo-2p::mCherry]V	empty vector	3	18.64	25	0.781	n/a	n/a
	AVS540: rmIs132 [unc-54p::Q35::YFP] I; sid-1(pk3321)V; uIs69[unc-119p::sid-1; myo-2p::mCherry]V	empty vector	4	32.48	29	1.105	n/a	n/a
	AVS540: rmIs132 [unc-54p::Q35::YFP] I; sid-1(pk3321)V; uIs69[unc-119p::sid-1; myo-2p::mCherry]V	hpk-1	1	7.609	23	0.434	0.0189	*
	AVS540: rmIs132 [unc-54p::Q35::YFP] I; sid-1(pk3321)V; uIs69[unc-119p::sid-1; myo-2p::mCherry]V	hpk-1	2	12.95	22	0.64	<0.0001	****
	AVS540: rmIs132 [unc-54p::Q35::YFP] I; sid-1(pk3321)V; uIs69[unc-119p::sid-1; myo-2p::mCherry]V	hpk-1	3	27.12	26	1.209	<0.0001	****
	AVS540: rmIs132 [unc-54p::Q35::YFP] I; sid-1(pk3321)V; uIs69[unc-119p::sid-1; myo-2p::mCherry]V	hpk-1	4	45.32	28	1.04	<0.0001	****
Fig. 7A (Line 1)	AVS682: rmIs132 [unc-54p::Q35::YFP] I	n/a	1	6.563	32	0.301	n/a	n/a
	AVS682: rmIs132 [unc-54p::Q35::YFP] I	n/a	2	17.43	30	0.7786	n/a	n/a
	AVS682: rmIs132 [unc-54p::Q35::YFP] I	n/a	3	40.23	26	1.017	n/a	n/a
	AVS682: artEx62 [tph-1p::hpk-1 + pCFJ90 (myo-2p::mCherry)] line 1; rmIs132 [unc-54p::Q35::YFP] I	n/a	1	5.333	21	0.252	0.0056	**
	AVS682: artEx62 [tph-1p::hpk-1 + pCFJ90 (myo-2p::mCherry)] line 1; rmIs132 [unc-54p::Q35::YFP] I	n/a	2	15.24	25	0.609	0.0359	*
	AVS682: artEx62 [tph-1p::hpk-1 + pCFJ90 (myo-2p::mCherry)] line 1; rmIs132 [unc-54p::Q35::YFP] I	n/a	3	37.06	17	1.152	0.0494	*
Fig. 7A (Line 2)	AVS683: rmIs132 [unc-54p::Q35::YFP] I	n/a	3	31.43	21	1.245	n/a	n/a
	AVS683: artEx63 [tph-1p::hpk-1 + pCFJ90 (myo-2p::mCherry)] line 1; rmIs132 [unc-54p::Q35::YFP] I	n/a	3	26.29	24	1.182	0.0046	**
Fig. 7C (Line 1)	AVS685: rmIs132 [unc-54p::Q35::YFP] I	n/a	1	6.737	19	0.3734	n/a	n/a
	AVS685: rmIs132 [unc-54p::Q35::YFP] I	n/a	2	12.26	19	0.696	n/a	n/a
	AVS685: rmIs132 [unc-54p::Q35::YFP] I	n/a	3	29.67	21	0.9394	n/a	n/a
	AVS685: artEx65 [unc-47p::hpk-1 + pCFJ90 (myo-2p::mCherry)] line 1; rmIs132 [unc-54p::Q35::YFP] I	n/a	1	6	25	0.2449	0.0937	ns
	AVS685: artEx65 [unc-47p::hpk-1 + pCFJ90 (myo-2p::mCherry)] line 1; rmIs132 [unc-54p::Q35::YFP] I	n/a	2	10.32	25	0.7158	0.064	ns
	AVS685: artEx65 [unc-47p::hpk-1 + pCFJ90 (myo-2p::mCherry)] line 1; rmIs132 [unc-54p::Q35::YFP] I	n/a	3	25.5	26	0.8931	0.0026	**
Fig. 7C (Line 2)	AVS686: rmIs132 [unc-54p::Q35::YFP] I	n/a	3	37.32	22	1.223	n/a	n/a
	AVS686: artEx66 [unc-47p::hpk-1 + pCFJ90 (myo-2p::mCherry)] line 1; rmIs132 [unc-54p::Q35::YFP] I	n/a	3	33.32	22	1.058	0.0175	*
Fig. S5C,D	AVS744: rmIs132 [Punc-54::Q35::YFP] I	n/a	1	6.783	23	0.3609	n/a	n/a
	AVS744: rmIs132 [Punc-54::Q35::YFP] I	n/a	2	15	24	0.7421	n/a	n/a
	AVS744: rmIs132 [Punc-54::Q35::YFP] I	n/a	3	33.95	21	1.224	n/a	n/a
	AVS744: artEx75 (rab-3p::hpk-1(K176A) + pCFJ90 (myo-2p::mCherry); rmIs132 [Punc-54::Q35::YFP] I Line 1	n/a	1	6.636	22	0.5077	0.8142	ns
	AVS744: artEx75 (rab-3p::hpk-1(K176A) + pCFJ90 (myo-2p::mCherry); rmIs132 [Punc-54::Q35::YFP] I Line 1	n/a	2	14.45	20	0.6939	0.5965	ns
	AVS744: artEx75 (rab-3p::hpk-1(K176A) + pCFJ90 (myo-2p::mCherry); rmIs132 [Punc-54::Q35::YFP] I Line 1	n/a	3	32.75	20	1.554	0.5447	ns
	AVS748: rmIs132 [Punc-54::Q35::YFP] I	n/a	1	7.95	20	0.578	n/a	n/a
	AVS748: rmIs132 [Punc-54::Q35::YFP] I	n/a	2	16.15	20	0.789	n/a	n/a
	AVS748: rmIs132 [Punc-54::Q35::YFP] I	n/a	3	33.8	20	1.097	n/a	n/a
	AVS748: artEx79 (rab-3p::hpk-1(D272N) + pCFJ90 (myo-2p::mCherry); rmIs132 [Punc-54::Q35::YFP] I Line 1	n/a	1	8.2	20	0.5109	0.7477	ns
	AVS748: artEx79 (rab-3p::hpk-1(D272N) + pCFJ90 (myo-2p::mCherry); rmIs132 [Punc-54::Q35::YFP] I Line 1	n/a	2	15.45	20	0.609	0.4868	ns
	AVS748: artEx79 (rab-3p::hpk-1(D272N) + pCFJ90 (myo-2p::mCherry); rmIs132 [Punc-54::Q35::YFP] I Line 1	n/a	3	34.1	21	0.983	0.8418	ns
Fig. 5L, S6A,B	AVS562: rmIs132 [unc-54p::Q35::YFP] I	n/a	3	28.05	39	0.9898	n/a	n/a
	AVS562: rmIs132 [unc-54p::Q35::YFP] I; artEx41 [rab-3p::hpk-1::CFP + pCFJ90 (myo-2p::mCherry)]	n/a	3	21.14	21	0.9959	n/a	n/a
	AVS713: rmIs132 [unc-54p::Q35::YFP] I; unc-31(e169)V	n/a	3	21.52	58	0.6527	n/a	n/a
	AVS713: rmIs132 [unc-54p::Q35::YFP] I; artEx41(rab-3p::hpk-1::CFP + pCFJ90 (myo-2p::mCherry)]; unc-31(e169)V	n/a	3	18.02	50	0.5859	Compared to AVS713 control: 0.0001	***
	AVS810rmIs132 [unc-54p::Q35::YFP] I; unc-13(e51)I	n/a	3	57.81	26	1.098	n/a	n/a
	AVS810rmIs132 [unc-54p::Q35::YFP] I; artEx41 [rab-3p::hpk-1::CFP + pCFJ90 (myo-2p::mCherry)]; unc-13(e51)I	n/a	3	58.68	25	1.408	Compared to AVS810 control: 0.6258	ns
Fig. S7A (Line 1)	AVS691: rmIs132 [unc-54p::Q35::YFP] I	n/a	1	6.44	25	0.2242	n/a	n/a
	AVS691: rmIs132 [unc-54p::Q35::YFP] I	n/a	2	10	32	0.4283	n/a	n/a
	AVS691: rmIs132 [unc-54p::Q35::YFP] I	n/a	3	29.6	20	1.663	n/a	n/a
	AVS691: artEx71 [eat-4p::hpk-1 + pCFJ90 (myo-2p::mCherry)] line 1; rmIs132 [unc-54p::Q35::YFP] I	n/a	1	5.444	18	0.2826	0.0079	**
	AVS691: artEx71 [eat-4p::hpk-1 + pCFJ90 (myo-2p::mCherry)] line 1; rmIs132 [unc-54p::Q35::YFP] I	n/a	2	10.1	21	0.5811	0.8935	ns
	AVS691: artEx71 [eat-4p::hpk-1 + pCFJ90 (myo-2p::mCherry)] line 1; rmIs132 [unc-54p::Q35::YFP] I	n/a	3	28.48	23	1.204	0.5812	ns
Fig. S7A (Line 2)	AVS692: rmIs132 [unc-54p::Q35::YFP] I	n/a	3	23.73	22	1.273	n/a	n/a
	AVS692: artEx72 [eat-4p::hpk-1 + pCFJ90 (myo-2p::mCherry)] line 1; rmIs132 [unc-54p::Q35::YFP] I	n/a	3	22.64	22	1.118	0.523	ns
Fig. S7C (Line 1)	AVS693: rmIs132 [unc-54p::Q35::YFP] I	n/a	1	6.906	36	0.1871	n/a	n/a
	AVS693: rmIs132 [unc-54p::Q35::YFP] I	n/a	2	12.77	26	0.6801	n/a	n/a
	AVS693: rmIs132 [unc-54p::Q35::YFP] I	n/a	3	32.88	33	0.7986	n/a	n/a
	AVS693: artEx73 [cat-2p::hpk-1 + pCFJ90 (myo-2p::mCherry)] line 1; rmIs132 [unc-54p::Q35::YFP] I	n/a	1	7.563	16	0.3648	0.0816	ns
	AVS693: artEx73 [cat-2p::hpk-1 + pCFJ90 (myo-2p::mCherry)] line 1; rmIs132 [unc-54p::Q35::YFP] I	n/a	2	12.15	20	0.8088	0.5587	ns
	AVS693: artEx73 [cat-2p::hpk-1 + pCFJ90 (myo-2p::mCherry)] line 1; rmIs132 [unc-54p::Q35::YFP] I	n/a	3	33.21	24	1.07	0.8019	ns
Fig. S7C (Line 2)	AVS694: rmIs132 [unc-54p::Q35::YFP] I	n/a	3	22.64	22	1.118	n/a	n/a
	AVS694: artEx74 [cat-2p::hpk-1 + pCFJ90 (myo-2p::mCherry)] line 1; rmIs132 [unc-54p::Q35::YFP] I	n/a	3	23.73	22	1.273	0.574	ns
