## Supplementary File 13 for "Homeodomain-interacting protein kinase maintains neuronal homeostasis during normal *Caenorhabditis elegans* aging and systemically regulates longevity from serotonergic and GABAergic neurons"

### Sheet: Sheet1
Table S5. Paralysis assay data of representative experiments in figures and additional trials.
Figure/	Strain / Genotype	RNAi	Days of adulthood	% of paralyzed animals	Total animals	SEM	P value compared to control	Significance
Trials					(n number)
Fig. 5H (Line 1)	AVS832: rmIs132 [unc-54p::Q35::YFP] I	n/a	5	0	27	0	n/a	n/a
	AVS832: rmIs132 [unc-54p::Q35::YFP] I	n/a	7	0.11	27	0.06163	n/a	n/a
	AVS832: rmIs132 [unc-54p::Q35::YFP] I	n/a	9	0.33	27	0.09245	n/a	n/a
	AVS832: rmIs132 [unc-54p::Q35::YFP] I	n/a	11	0.56	27	0.09745	n/a	n/a
	AVS832: rmIs132 [unc-54p::Q35::YFP] I	n/a	13	0.81	27	0.07618	n/a	n/a
	AVS832: rmIs132 [unc-54p::Q35::YFP] I; artEx58 [rab-3p::hpk-1::CFP + pCFJ90 (myo-2p::mCherry)]	n/a	5	0	23	0	n/a	n/a
	AVS832: rmIs132 [unc-54p::Q35::YFP] I; artEx58 [rab-3p::hpk-1::CFP + pCFJ90 (myo-2p::mCherry)]	n/a	7	0	23	0	0.1032	ns
	AVS832: rmIs132 [unc-54p::Q35::YFP] I; artEx58 [rab-3p::hpk-1::CFP + pCFJ90 (myo-2p::mCherry)]	n/a	9	0.17	23	0.08081	0.2081	ns
	AVS832: rmIs132 [unc-54p::Q35::YFP] I; artEx58 [rab-3p::hpk-1::CFP + pCFJ90 (myo-2p::mCherry)]	n/a	11	0.43	23	0.1057	0.405	ns
	AVS832: rmIs132 [unc-54p::Q35::YFP] I; artEx58 [rab-3p::hpk-1::CFP + pCFJ90 (myo-2p::mCherry)]	n/a	13	0.61	23	0.1041	0.11	ns
Fig. 5H (Line 2)	AVS833: rmIs132 [unc-54p::Q35::YFP] I	n/a	5	0	28	0	n/a	n/a
	AVS833: rmIs132 [unc-54p::Q35::YFP] I	n/a	7	0.21	28	0.07897	n/a	n/a
	AVS833: rmIs132 [unc-54p::Q35::YFP] I	n/a	9	0.43	28	0.09524	n/a	n/a
	AVS833: rmIs132 [unc-54p::Q35::YFP] I	n/a	11	0.79	28	0.07897	n/a	n/a
	AVS833: rmIs132 [unc-54p::Q35::YFP] I	n/a	13	0.89	28	0.05952	n/a	n/a
	AVS833: rmIs132 [unc-54p::Q35::YFP] I; artEx59 [rab-3p::hpk-1::CFP + pCFJ90 (myo-2p::mCherry)]	n/a	5	0	20	0	n/a	n/a
	AVS833: rmIs132 [unc-54p::Q35::YFP] I; artEx59 [rab-3p::hpk-1::CFP + pCFJ90 (myo-2p::mCherry)]	n/a	7	0.05	20	0.05	0.1166	ns
	AVS833: rmIs132 [unc-54p::Q35::YFP] I; artEx59 [rab-3p::hpk-1::CFP + pCFJ90 (myo-2p::mCherry)]	n/a	9	0.3	20	0.1051	0.3751	ns
	AVS833: rmIs132 [unc-54p::Q35::YFP] I; artEx59 [rab-3p::hpk-1::CFP + pCFJ90 (myo-2p::mCherry)]	n/a	11	0.65	20	0.1094	0.307	ns
	AVS833: rmIs132 [unc-54p::Q35::YFP] I; artEx59 [rab-3p::hpk-1::CFP + pCFJ90 (myo-2p::mCherry)]	n/a	13	0.8	20	0.09177	0.3796	ns
Fig. 5H Line 3	AVS834: rmIs132 [unc-54p::Q35::YFP] I	n/a	5	0	28	0	n/a	n/a
	AVS834: rmIs132 [unc-54p::Q35::YFP] I	n/a	7	0.03	28	0.03571	n/a	n/a
	AVS834: rmIs132 [unc-54p::Q35::YFP] I	n/a	9	0.03	28	0.03571	n/a	n/a
	AVS834: rmIs132 [unc-54p::Q35::YFP] I	n/a	11	0.39	28	0.09399	n/a	n/a
	AVS834: rmIs132 [unc-54p::Q35::YFP] I	n/a	13	0.6	28	0.09399	n/a	n/a
	AVS834: rmIs132 [unc-54p::Q35::YFP] I; artEx60 [rab-3p::hpk-1::CFP + pCFJ90 (myo-2p::mCherry)]	n/a	5	0	22	0	n/a	n/a
	AVS834: rmIs132 [unc-54p::Q35::YFP] I; artEx60 [rab-3p::hpk-1::CFP + pCFJ90 (myo-2p::mCherry)]	n/a	7	0.05	22	0.04545	0.8649	ns
	AVS834: rmIs132 [unc-54p::Q35::YFP] I; artEx60 [rab-3p::hpk-1::CFP + pCFJ90 (myo-2p::mCherry)]	n/a	9	0.05	22	0.04545	0.8649	ns
	AVS834: rmIs132 [unc-54p::Q35::YFP] I; artEx60 [rab-3p::hpk-1::CFP + pCFJ90 (myo-2p::mCherry)]	n/a	11	0.23	22	0.09145	0.2209	ns
	AVS834: rmIs132 [unc-54p::Q35::YFP] I; artEx60 [rab-3p::hpk-1::CFP + pCFJ90 (myo-2p::mCherry)]	n/a	13	0.41	22	0.1073	0.1708	ns
Fig. 5H (Line 4)	AVS835: rmIs132 [unc-54p::Q35::YFP] I	n/a	5	0	25	0	n/a	n/a
	AVS835: rmIs132 [unc-54p::Q35::YFP] I	n/a	7	0	25	0	n/a	n/a
	AVS835: rmIs132 [unc-54p::Q35::YFP] I	n/a	9	0.2	25	0.8165	n/a	n/a
	AVS835: rmIs132 [unc-54p::Q35::YFP] I	n/a	11	0.6	25	0.1	n/a	n/a
	AVS835: rmIs132 [unc-54p::Q35::YFP] I	n/a	13	0.6	25	0.1	n/a	n/a
	AVS835: rmIs132 [unc-54p::Q35::YFP] I; artEx61 [rab-3p::hpk-1::CFP + pCFJ90 (myo-2p::mCherry)]	n/a	5	0	24	0	n/a	n/a
	AVS835: rmIs132 [unc-54p::Q35::YFP] I; artEx61 [rab-3p::hpk-1::CFP + pCFJ90 (myo-2p::mCherry)]	n/a	7	0	24	0	n/a	n/a
	AVS835: rmIs132 [unc-54p::Q35::YFP] I; artEx61 [rab-3p::hpk-1::CFP + pCFJ90 (myo-2p::mCherry)]	n/a	9	0.04	24	0.04167	0.0946	ns
	AVS835: rmIs132 [unc-54p::Q35::YFP] I; artEx61 [rab-3p::hpk-1::CFP + pCFJ90 (myo-2p::mCherry)]	n/a	11	0.38	24	0.1009	0.1201	ns
	AVS835: rmIs132 [unc-54p::Q35::YFP] I; artEx61 [rab-3p::hpk-1::CFP + pCFJ90 (myo-2p::mCherry)]	n/a	13	0.54	24	0.1039	0.6876	ns
Fig. 5H (Line 5)	AVS562: rmIs132 [unc-54p::Q35::YFP] I	n/a	3	0	54	0	n/a	n/a
	AVS562: rmIs132 [unc-54p::Q35::YFP] I	n/a	5	0.02	54	0.01852	n/a	n/a
	AVS562: rmIs132 [unc-54p::Q35::YFP] I	n/a	7	0.04	54	0.02594	n/a	n/a
	AVS562: rmIs132 [unc-54p::Q35::YFP] I	n/a	9	0.69	54	0.0638	n/a	n/a
	AVS562: rmIs132 [unc-54p::Q35::YFP] I; artEx41 [rab-3p::hpk-1::CFP + pCFJ90 (myo-2p::mCherry)]	n/a	3	0	50	0	n/a	n/a
	AVS562: rmIs132 [unc-54p::Q35::YFP] I; artEx41 [rab-3p::hpk-1::CFP + pCFJ90 (myo-2p::mCherry)]	n/a	5	0.02	50	0.02	0.9567	ns
	AVS562: rmIs132 [unc-54p::Q35::YFP] I; artEx41 [rab-3p::hpk-1::CFP + pCFJ90 (myo-2p::mCherry)]	n/a	7	0.04	50	0.028	0.9382	ns
	AVS562: rmIs132 [unc-54p::Q35::YFP] I; artEx41 [rab-3p::hpk-1::CFP + pCFJ90 (myo-2p::mCherry)]	n/a	9	0.38	50	0.0808	0.0034	**
Fig. 5J	AVS540: rmIs132 [unc-54p::Q35::YFP] I; sid-1(pk3321)V; uIs69[unc-119p::sid-1; myo-2p::mCherry]V	empty vector	3	0	78	0	n/a	n/a
	AVS540: rmIs132 [unc-54p::Q35::YFP] I; sid-1(pk3321)V; uIs69[unc-119p::sid-1; myo-2p::mCherry]V	empty vector	5	0	78	0	n/a	n/a
	AVS540: rmIs132 [unc-54p::Q35::YFP] I; sid-1(pk3321)V; uIs69[unc-119p::sid-1; myo-2p::mCherry]V	empty vector	7	0.05	78	0.02514	n/a	n/a
	AVS540: rmIs132 [unc-54p::Q35::YFP] I; sid-1(pk3321)V; uIs69[unc-119p::sid-1; myo-2p::mCherry]V	empty vector	9	0.13	78	0.04052	n/a	n/a
	AVS540: rmIs132 [unc-54p::Q35::YFP] I; sid-1(pk3321)V; uIs69[unc-119p::sid-1; myo-2p::mCherry]V	empty vector	11	0.23	78	0.04801	n/a	n/a
	AVS540: rmIs132 [unc-54p::Q35::YFP] I; sid-1(pk3321)V; uIs69[unc-119p::sid-1; myo-2p::mCherry]V	hpk-1	3	0	73	0	n/a	n/a
	AVS540: rmIs132 [unc-54p::Q35::YFP] I; sid-1(pk3321)V; uIs69[unc-119p::sid-1; myo-2p::mCherry]V	hpk-1	5	0.08	73	0.03237	0.0096	**
	AVS540: rmIs132 [unc-54p::Q35::YFP] I; sid-1(pk3321)V; uIs69[unc-119p::sid-1; myo-2p::mCherry]V	hpk-1	7	0.33	73	0.05536	<0.0001	****
	AVS540: rmIs132 [unc-54p::Q35::YFP] I; sid-1(pk3321)V; uIs69[unc-119p::sid-1; myo-2p::mCherry]V	hpk-1	9	0.84	73	0.04368	<0.0001	****
	AVS540: rmIs132 [unc-54p::Q35::YFP] I; sid-1(pk3321)V; uIs69[unc-119p::sid-1; myo-2p::mCherry]V	hpk-1	11	0.95	73	0.02682	<0.0001	****
Fig. 7B	AVS682: rmIs132 [unc-54p::Q35::YFP] I	n/a	5	0	30	0	n/a	n/a
	AVS682: rmIs132 [unc-54p::Q35::YFP] I	n/a	7	0.23	30	0.07854	n/a	n/a
	AVS682: rmIs132 [unc-54p::Q35::YFP] I	n/a	9	0.53	30	0.09264	n/a	n/a
	AVS682: rmIs132 [unc-54p::Q35::YFP] I	n/a	11	0.93	30	0.04632	n/a	n/a
	AVS682: artEx62 [tph-1p::hpk-1 + pCFJ90 (myo-2p::mCherry)] line 1; rmIs132 [unc-54p::Q35::YFP] I	n/a	5	0	28	0	n/a	n/a
	AVS682: artEx62 [tph-1p::hpk-1 + pCFJ90 (myo-2p::mCherry)] line 1; rmIs132 [unc-54p::Q35::YFP] I	n/a	7	0.11	28	0.05952	0.2104	ns
	AVS682: artEx62 [tph-1p::hpk-1 + pCFJ90 (myo-2p::mCherry)] line 1; rmIs132 [unc-54p::Q35::YFP] I	n/a	9	0.39	28	0.09399	0.292	ns
	AVS682: artEx62 [tph-1p::hpk-1 + pCFJ90 (myo-2p::mCherry)] line 1; rmIs132 [unc-54p::Q35::YFP] I	n/a	11	0.75	28	0.08333	0.0553	ns
Fig. 7D	AVS685: rmIs132 [unc-54p::Q35::YFP] I	n/a	5	0	27	0	n/a	n/a
	AVS685: rmIs132 [unc-54p::Q35::YFP] I	n/a	7	0.19	27	0.07618	n/a	n/a
	AVS685: rmIs132 [unc-54p::Q35::YFP] I	n/a	9	0.56	27	0.09745	n/a	n/a
	AVS685: rmIs132 [unc-54p::Q35::YFP] I	n/a	11	0.93	27	0.05136	n/a	n/a
	AVS685: artEx65 [unc-47p::hpk-1 + pCFJ90 (myo-2p::mCherry)] line 1; rmIs132 [unc-54p::Q35::YFP] I	n/a	5	0	28	0	n/a	n/a
	AVS685: artEx65 [unc-47p::hpk-1 + pCFJ90 (myo-2p::mCherry)] line 1; rmIs132 [unc-54p::Q35::YFP] I	n/a	7	0.18	28	0.1786	0.9505	ns
	AVS685: artEx65 [unc-47p::hpk-1 + pCFJ90 (myo-2p::mCherry)] line 1; rmIs132 [unc-54p::Q35::YFP] I	n/a	9	0.5	28	0.09623	0.6867	ns
	AVS685: artEx65 [unc-47p::hpk-1 + pCFJ90 (myo-2p::mCherry)] line 1; rmIs132 [unc-54p::Q35::YFP] I	n/a	11	0.79	28	0.07897	0.1456	ns
Fig. S5E,F	AVS744: rmIs132 [Punc-54::Q35::YFP] I	n/a	5	0	50	0	n/a	n/a
	AVS744: rmIs132 [Punc-54::Q35::YFP] I	n/a	7	0.02	50	0.02	n/a	n/a
	AVS744: rmIs132 [Punc-54::Q35::YFP] I	n/a	9	0.24	50	0.06101	n/a	n/a
	AVS744: rmIs132 [Punc-54::Q35::YFP] I		11	0.62	50	0.06934	n/a	n/a
	AVS744: artEx75 (rab-3p::hpk-1(K176A) + pCFJ90 (myo-2p::mCherry); rmIs132 [Punc-54::Q35::YFP] I Line 1		5	0.02	48	0.02083	0.3099	ns
	AVS744: artEx75 (rab-3p::hpk-1(K176A) + pCFJ90 (myo-2p::mCherry); rmIs132 [Punc-54::Q35::YFP] I Line 1	n/a	7	0.06	48	0.03531	0.2926	ns
	AVS744: artEx75 (rab-3p::hpk-1(K176A) + pCFJ90 (myo-2p::mCherry); rmIs132 [Punc-54::Q35::YFP] I Line 1	n/a	9	0.27	48	0.06482	0.7296	ns
	AVS744: artEx75 (rab-3p::hpk-1(K176A) + pCFJ90 (myo-2p::mCherry); rmIs132 [Punc-54::Q35::YFP] I Line 1	n/a	11	0.7	48	0.0663	0.3601	ns
	AVS748: rmIs132 [Punc-54::Q35::YFP] I	n/a	5	0	33	0	n/a	n/a
	AVS748: rmIs132 [Punc-54::Q35::YFP] I	n/a	7	0.15	33	0.06338	n/a	n/a
	AVS748: rmIs132 [Punc-54::Q35::YFP] I		9	0.48	33	0.08835	n/a	n/a
	AVS748: rmIs132 [Punc-54::Q35::YFP] I	n/a	11	0.85	33	0.06338	n/a	n/a
	AVS748: artEx79 (rab-3p::hpk-1(D272N) + pCFJ90 (myo-2p::mCherry); rmIs132 [Punc-54::Q35::YFP] I Line 1		5	0	35	0	n/a	n/a
	AVS748: artEx79 (rab-3p::hpk-1(D272N) + pCFJ90 (myo-2p::mCherry); rmIs132 [Punc-54::Q35::YFP] I Line 1	n/a	7	0.11	35	0.05456	0.6565	ns
	AVS748: artEx79 (rab-3p::hpk-1(D272N) + pCFJ90 (myo-2p::mCherry); rmIs132 [Punc-54::Q35::YFP] I Line 1	n/a	9	0.46	35	0.08543	0.8223	ns
	AVS748: artEx79 (rab-3p::hpk-1(D272N) + pCFJ90 (myo-2p::mCherry); rmIs132 [Punc-54::Q35::YFP] I Line 1	n/a	11	0.86	35	0.06001	0.9212	ns
Fig. S7B	AVS691: rmIs132 [unc-54p::Q35::YFP] I	n/a	5	0	33	0	n/a	n/a
	AVS691: rmIs132 [unc-54p::Q35::YFP] I	n/a	7	0.18	33	0.06818	n/a	n/a
	AVS691: rmIs132 [unc-54p::Q35::YFP] I	n/a	9	0.42	33	0.08737	n/a	n/a
	AVS691: rmIs132 [unc-54p::Q35::YFP] I	n/a	11	0.88	33	0.0577	n/a	n/a
	AVS691: artEx71 [eat-4p::hpk-1 + pCFJ90 (myo-2p::mCherry)] line 1; rmIs132 [unc-54p::Q35::YFP] I	n/a	5	0	29	0	n/a	n/a
	AVS691: artEx71 [eat-4p::hpk-1 + pCFJ90 (myo-2p::mCherry)] line 1; rmIs132 [unc-54p::Q35::YFP] I	n/a	7	0.14	29	0.06517	0.6458	ns
	AVS691: artEx71 [eat-4p::hpk-1 + pCFJ90 (myo-2p::mCherry)] line 1; rmIs132 [unc-54p::Q35::YFP] I	n/a	9	0.41	29	0.09308	0.935	ns
	AVS691: artEx71 [eat-4p::hpk-1 + pCFJ90 (myo-2p::mCherry)] line 1; rmIs132 [unc-54p::Q35::YFP] I	n/a	11	0.83	29	0.07139	0.5754	ns
Fig. S7D	AVS693: rmIs132 [unc-54p::Q35::YFP] I	n/a	5	0	34	0	n/a	n/a
	AVS693: rmIs132 [unc-54p::Q35::YFP] I	n/a	7	0.15	34	0.06165	n/a	n/a
	AVS693: rmIs132 [unc-54p::Q35::YFP] I	n/a	9	0.44	34	0.08643	n/a	n/a
	AVS693: rmIs132 [unc-54p::Q35::YFP] I	n/a	11	0.88	34	0.05609	n/a	n/a
	AVS693: artEx73 [cat-2p::hpk-1 + pCFJ90 (myo-2p::mCherry)] line 1; rmIs132 [unc-54p::Q35::YFP] I	n/a	5	0	35	0	n/a	n/a
	AVS693: artEx73 [cat-2p::hpk-1 + pCFJ90 (myo-2p::mCherry)] line 1; rmIs132 [unc-54p::Q35::YFP] I	n/a	7	0.11	35	0.05456	0.6914	ns
	AVS693: artEx73 [cat-2p::hpk-1 + pCFJ90 (myo-2p::mCherry)] line 1; rmIs132 [unc-54p::Q35::YFP] I	n/a	9	0.4	35	0.08402	0.7337	ns
	AVS693: artEx73 [cat-2p::hpk-1 + pCFJ90 (myo-2p::mCherry)] line 1; rmIs132 [unc-54p::Q35::YFP] I	n/a	11	0.83	35	0.06463	0.5328	ns
