## Supplementary File 14 for "Homeodomain-interacting protein kinase maintains neuronal homeostasis during normal *Caenorhabditis elegans* aging and systemically regulates longevity from serotonergic and GABAergic neurons"

### Sheet: Sheet1
Table S7. Induction of hsp-16.2p::GFP data after heat stress.
Figure/	Strain / Genotype	Conditions	GFP a.u.	Total animals	SEM	P value	Significance
Trials				(n number)		compared to control
Fig. 6C (Trial 1)	AVS399: gpIs1 [hsp-16.2p::GFP]	Heat shock 1hr at 35C, 2hr recovery at 20C	719.6	15	31.8	n/a	n/a
	AVS399: gpIs1 [hsp-16.2p::GFP]; artEx33 [rab-3p::hpk-1::CFP +pCFJ90 (myo-2p::mCherry)]	Heat shock 1hr at 35C, 2hr recovery at 20C	845.9	25	42.3	0.0422	*
Fig. 6C (Trial 2)	AVS399: gpIs1 [hsp-16.2p::GFP]	Heat shock 1hr at 30C, 2hr recovery at 20C	27.27	19	3.827	n/a	n/a
	AVS399: gpIs1 [hsp-16.2p::GFP]; artEx33 [rab-3p::hpk-1::CFP +pCFJ90 (myo-2p::mCherry)]	Heat shock 1hr at 30C, 2hr recovery at 20C	44.79	13	8.523	0.0456	*
Fig. 6E (Trial 1)	AVS399: gpIs1 [hsp-16.2p::GFP]	Heat shock 1hr at 35C, 2hr recovery at 20C	975.9	14	28.1	n/a	n/a
	AVS399: gpIs1 [hsp-16.2p::GFP]; artEx33 [rab-3p::hpk-1::CFP +pCFJ90 (myo-2p::mCherry)]	Heat shock 1hr at 35C, 2hr recovery at 20C	937.7	24	58.01	0.6324	ns
Fig. 6E (Trial 2)	AVS399: gpIs1 [hsp-16.2p::GFP]	Heat shock 1hr at 30C, 2hr recovery at 20C	15.26	19	1.772	0.0178	*
	AVS399: gpIs1 [hsp-16.2p::GFP]; artEx33 [rab-3p::hpk-1::CFP +pCFJ90 (myo-2p::mCherry)]	Heat shock 1hr at 30C, 2hr recovery at 20C	13.46	14	1.719	0.4837	ns
