## Supplementary File 15 for "Homeodomain-interacting protein kinase maintains neuronal homeostasis during normal *Caenorhabditis elegans* aging and systemically regulates longevity from serotonergic and GABAergic neurons"

### Sheet: Sheet1
Induction of autophagosomes at basal conditions data.
Figure/	Strain / Genotype	Age	# of autophagosomes	Total cells	SEM	P value compared to control	Significance	RNAi clone
Trials				(n number)
Fig. 6G	AVS715: sqIs24 [rgef-1p::GFP::lgg-1 + unc-122p::RFP]	L4	16	22	0.6066	n/a	n/a	n/a
	AVS715: artEx41 [rab-3p::hpk-1::CFP + pCFJ90 (myo-2p::mCherry)]; sqIs24 [rgef-1p::GFP::lgg-1 + unc-122p::RFP]	L4	19.38	21	1.001	0.0057	**	n/a
Fig. 6I (Trial 1)	AVS716: sqIs13 [lgg-1p::GFP::lgg-1 + odr-1p::RFP]	L4	1.576	59	0.1214	n/a	n/a	n/a
	AVS716: artEx41 [rab-3p::hpk-1::CFP + pCFJ90 (myo-2p::mCherry)]; sqIs13 [lgg-1p::GFP::lgg-1 + odr-1p::RFP]	L4	2.651	43	0.166	<0.0001	****	n/a
Fig. 6I (Trial 2)	AVS716: sqIs13 [lgg-1p::GFP::lgg-1 + odr-1p::RFP]	L4	1.863	80	0.1107	n/a	n/a	n/a
	AVS716: sqIs13 [lgg-1p::GFP::lgg-1 + odr-1p::RFP]	D1	2.597	67	0.1295	n/a	n/a	n/a
	AVS716: artEx41 [rab-3p::hpk-1::CFP + pCFJ90 (myo-2p::mCherry)]; sqIs13 [lgg-1p::GFP::lgg-1 + odr-1p::RFP]	L4	2.418	79	0.1355	0.0018	**	n/a
	AVS716: artEx41 [rab-3p::hpk-1::CFP + pCFJ90 (myo-2p::mCherry)]; sqIs13 [lgg-1p::GFP::lgg-1 + odr-1p::RFP]	D1	3.574	61	0.1661	<0.0001	****	n/a
Fig. 6K Trial 1	AVS716: sqIs13 [lgg-1p::GFP::lgg-1 + odr-1p::RFP]	L4	21	11	2.347	n/a	n/a	n/a
	AVS716: artEx41 [rab-3p::hpk-1::CFP + pCFJ90 (myo-2p::mCherry)]; sqIs13 [lgg-1p::GFP::lgg-1 + odr-1p::RFP]	L4	19	11	2.106	0.5331	ns	n/a
Fig. 6K Trial 2	AVS716: sqIs13 [lgg-1p::GFP::lgg-1 + odr-1p::RFP]	L4	23.57	23	2.51	n/a	n/a	n/a
	AVS716: artEx41 [rab-3p::hpk-1::CFP + pCFJ90 (myo-2p::mCherry)]; sqIs13 [lgg-1p::GFP::lgg-1 + odr-1p::RFP]	L4	21.35	17	3.313	0.5905	ns	n/a
Fig. 8D	AVS809: sqIs13 [lgg-1p::GFP::lgg-1 + odr-1p::RFP]	D1	1.238	80	0.09285	n/a	n/a	n/a
	AVS809: artEx62 [tph-1p::hpk-1 + pCFJ90 (myo-2p::mCherry)] line 1; sqIs13 [lgg-1p::GFP::lgg-1 + odr-1p::RFP]	D1	1.356	104	0.08074	0.3372	ns	n/a
Fig. 8H	AVS794: sqIs13 [lgg-1p::GFP::lgg-1 + odr-1p::RFP]	D1	1.672	64	0.1221	n/a	n/a	n/a
	AVS794: artEx65 [unc-47p::hpk-1 + pCFJ90 (myo-2p::mCherry)] line 1; sqIs13 [lgg-1p::GFP::lgg-1 + odr-1p::RFP]	D1	2.329	73	0.1051	<0.0001	****	n/a
Fig. 8I	AVS872: artEx41(rab-3p::hpk-1::CFP + pCFJ90 (myo-2p::mCherry); sqIs13 [lgg-1p::GFP::lgg-1 + unc-122p::RFP]	D1	1	73	0.1068	n/a	n/a	n/a
	AVS872: artEx41(rab-3p::hpk-1::CFP + pCFJ90 (myo-2p::mCherry); sqIs13 [lgg-1p::GFP::lgg-1 + unc-122p::RFP]; tph-1(mg280)	D1	2.045	67	0.1465	<0.0001	****	n/a
	AVS816: artEx41(rab-3p::hpk-1::CFP + pCFJ90 (myo-2p::mCherry); sqIs13 [lgg-1p::GFP::lgg-1 + odr-1p::RFP]	D1	1.36	75	0.1033	n/a	n/a	n/a
	AVS816: artEx41(rab-3p::hpk-1::CFP + pCFJ90 (myo-2p::mCherry); sqIs13 [lgg-1p::GFP::lgg-1 + unc-122p::RFP]; unc-30(ok613)	D1	1.349	83	0.1229	0.948	ns	n/a
Fig. 8J	AVS794: sqIs13 [lgg-1p::GFP::lgg-1 + odr-1p::RFP]	D1	1	72	n/a	n/a	n/a	RNAi: empty vector
	AVS794: artEx65 [unc-47p::hpk-1 + pCFJ90 (myo-2p::mCherry)] line 1; sqIs13 [lgg-1p::GFP::lgg-1 + odr-1p::RFP]	D1	1.74	88	n/a	n/a	n/a	RNAi: empty vector
	AVS794: sqIs13 [lgg-1p::GFP::lgg-1 + odr-1p::RFP]	D1	1	35	n/a	n/a	n/a	RNAi: hsf-1
	AVS794: artEx65 [unc-47p::hpk-1 + pCFJ90 (myo-2p::mCherry)] line 1; sqIs13 [lgg-1p::GFP::lgg-1 + odr-1p::RFP]	D1	2.02	28	n/a	n/a	n/a	RNAi: hsf-1
	AVS794: sqIs13 [lgg-1p::GFP::lgg-1 + odr-1p::RFP]	D1	1	64	n/a	n/a	n/a	RNAi: mxl-2
	AVS794: artEx65 [unc-47p::hpk-1 + pCFJ90 (myo-2p::mCherry)] line 1; sqIs13 [lgg-1p::GFP::lgg-1 + odr-1p::RFP]	D1	1.17	67	n/a	n/a	n/a	RNAi: mxl-2
	AVS794: sqIs13 [lgg-1p::GFP::lgg-1 + odr-1p::RFP]	D1	1	44	n/a	n/a	n/a	RNAi: pha-4
	AVS794: artEx65 [unc-47p::hpk-1 + pCFJ90 (myo-2p::mCherry)] line 1; sqIs13 [lgg-1p::GFP::lgg-1 + odr-1p::RFP]	D1	1.38	74	n/a	n/a	n/a	RNAi: pha-4
	AVS794: sqIs13 [lgg-1p::GFP::lgg-1 + odr-1p::RFP]	D1	1	79	n/a	n/a	n/a	RNAi: hlh-30
	AVS794: artEx65 [unc-47p::hpk-1 + pCFJ90 (myo-2p::mCherry)] line 1; sqIs13 [lgg-1p::GFP::lgg-1 + odr-1p::RFP]	D1	0.93	76	n/a	n/a	n/a	RNAi: hlh-30
	AVS794: sqIs13 [lgg-1p::GFP::lgg-1 + odr-1p::RFP]	D1	1	49	n/a	n/a	n/a	RNAi: daf-16
	AVS794: artEx65 [unc-47p::hpk-1 + pCFJ90 (myo-2p::mCherry)] line 1; sqIs13 [lgg-1p::GFP::lgg-1 + odr-1p::RFP]	D1	1.01	72	n/a	n/a	n/a	RNAi: daf-16
Sup Fig. 9A (1st trial)	AVS794: sqIs13 [lgg-1p::GFP::lgg-1 + odr-1p::RFP]	D1	2	59	0.13	n/a	n/a	RNAi: empty vector
	AVS794: artEx65 [unc-47p::hpk-1 + pCFJ90 (myo-2p::mCherry)] line 1; sqIs13 [lgg-1p::GFP::lgg-1 + odr-1p::RFP]	D1	2.45	75	0.12	0.0061	**	RNAi: empty vector
	AVS794: sqIs13 [lgg-1p::GFP::lgg-1 + odr-1p::RFP]	D1	1.88	50	0.13	n/a	n/a	RNAi: hsf-1
	AVS794: artEx65 [unc-47p::hpk-1 + pCFJ90 (myo-2p::mCherry)] line 1; sqIs13 [lgg-1p::GFP::lgg-1 + odr-1p::RFP]	D1	2.7	59	0.12	<0.0001	****	RNAi: hsf-1
	AVS794: sqIs13 [lgg-1p::GFP::lgg-1 + odr-1p::RFP]	D1	1.69	58	0.13	n/a	n/a	RNAi: mxl-2
	AVS794: artEx65 [unc-47p::hpk-1 + pCFJ90 (myo-2p::mCherry)] line 1; sqIs13 [lgg-1p::GFP::lgg-1 + odr-1p::RFP]	D1	2.03	80	0.1	0.0374	*	RNAi: mxl-2
	AVS794: sqIs13 [lgg-1p::GFP::lgg-1 + odr-1p::RFP]	D1	2.45	64	0.13	n/a	n/a	RNAi: pha-4
	AVS794: artEx65 [unc-47p::hpk-1 + pCFJ90 (myo-2p::mCherry)] line 1; sqIs13 [lgg-1p::GFP::lgg-1 + odr-1p::RFP]	D1	3.15	91	0.11	<0.0001	****	RNAi: pha-4
	AVS794: sqIs13 [lgg-1p::GFP::lgg-1 + odr-1p::RFP]	D1	2.36	56	0.14	n/a	n/a	RNAi: hlh-30
	AVS794: artEx65 [unc-47p::hpk-1 + pCFJ90 (myo-2p::mCherry)] line 1; sqIs13 [lgg-1p::GFP::lgg-1 + odr-1p::RFP]	D1	2.51	37	0.16	0.465	ns	RNAi: hlh-30
	AVS794: sqIs13 [lgg-1p::GFP::lgg-1 + odr-1p::RFP]	D1	2	50	0.13	n/a	n/a	RNAi: daf-16
	AVS794: artEx65 [unc-47p::hpk-1 + pCFJ90 (myo-2p::mCherry)] line 1; sqIs13 [lgg-1p::GFP::lgg-1 + odr-1p::RFP]	D1	2.16	43	0.16	0.4056	ns	RNAi: daf-16
Sup Fig. 9A (2nd trial)	AVS794: sqIs13 [lgg-1p::GFP::lgg-1 + odr-1p::RFP]	D1	1.41	72	0.1	n/a	n/a	RNAi: empty vector
	AVS794: artEx65 [unc-47p::hpk-1 + pCFJ90 (myo-2p::mCherry)] line 1; sqIs13 [lgg-1p::GFP::lgg-1 + odr-1p::RFP]	D1	2.45	88	0.13	<0.0001	****	RNAi: empty vector
	AVS794: sqIs13 [lgg-1p::GFP::lgg-1 + odr-1p::RFP]	D1	1.19	35	0.16	n/a	n/a	RNAi: hsf-1
	AVS794: artEx65 [unc-47p::hpk-1 + pCFJ90 (myo-2p::mCherry)] line 1; sqIs13 [lgg-1p::GFP::lgg-1 + odr-1p::RFP]	D1	2.4	28	0.18	<0.0001	****	RNAi: hsf-1
	AVS794: sqIs13 [lgg-1p::GFP::lgg-1 + odr-1p::RFP]	D1	2.05	64	0.14	n/a	n/a	RNAi: mxl-2
	AVS794: artEx65 [unc-47p::hpk-1 + pCFJ90 (myo-2p::mCherry)] line 1; sqIs13 [lgg-1p::GFP::lgg-1 + odr-1p::RFP]	D1	2.39	67	0.15	0.1031	ns	RNAi: mxl-2
	AVS794: sqIs13 [lgg-1p::GFP::lgg-1 + odr-1p::RFP]	D1	2.22	44	0.16	n/a	n/a	RNAi: pha-4
	AVS794: artEx65 [unc-47p::hpk-1 + pCFJ90 (myo-2p::mCherry)] line 1; sqIs13 [lgg-1p::GFP::lgg-1 + odr-1p::RFP]	D1	3.07	74	0.11	<0.0001	****	RNAi: pha-4
	AVS794: sqIs13 [lgg-1p::GFP::lgg-1 + odr-1p::RFP]	D1	2.34	79	0.12	n/a	n/a	RNAi: hlh-30
	AVS794: artEx65 [unc-47p::hpk-1 + pCFJ90 (myo-2p::mCherry)] line 1; sqIs13 [lgg-1p::GFP::lgg-1 + odr-1p::RFP]	D1	2.18	76	0.11	0.3263	ns	RNAi: hlh-30
	AVS794: sqIs13 [lgg-1p::GFP::lgg-1 + odr-1p::RFP]	D1	2.07	49	0.12	n/a	n/a	RNAi: daf-16
	AVS794: artEx65 [unc-47p::hpk-1 + pCFJ90 (myo-2p::mCherry)] line 1; sqIs13 [lgg-1p::GFP::lgg-1 + odr-1p::RFP]	D1	2.12	72	0.12	0.7729	ns	RNAi: daf-16
Sup Fig. 9B	AVS794: sqIs13 [lgg-1p::GFP::lgg-1 + odr-1p::RFP]	L4	0.28	78	0.05	n/a	n/a	n/a
	AVS794: artEx65 [unc-47p::hpk-1 + pCFJ90 (myo-2p::mCherry)] line 1; sqIs13 [lgg-1p::GFP::lgg-1 + odr-1p::RFP]	L4	1.05	57	0.11	<0.0001	****	n/a
	AVS794: sqIs13 [lgg-1p::GFP::lgg-1 + odr-1p::RFP]; hlh-30(tm1978)	L4	0.56	62	0.11	n/a	n/a	n/a
	AVS794: artEx65 [unc-47p::hpk-1 + pCFJ90 (myo-2p::mCherry)] line 1; sqIs13 [lgg-1p::GFP::lgg-1 + odr-1p::RFP]; hlh-30(tm1978)	L4	0.48	77	0.08	0.5365	ns	n/a
	AVS794: sqIs13 [lgg-1p::GFP::lgg-1 + odr-1p::RFP]	D1	1.41	72	0.1	n/a	n/a	n/a
	AVS794: artEx65 [unc-47p::hpk-1 + pCFJ90 (myo-2p::mCherry)] line 1; sqIs13 [lgg-1p::GFP::lgg-1 + odr-1p::RFP]	D1	2.45	88	0.13	<0.0001	****	n/a
	AVS794: sqIs13 [lgg-1p::GFP::lgg-1 + odr-1p::RFP]; hlh-30(tm1978)	D1	2.1	83	0.1	n/a	n/a	n/a
	AVS794: artEx65 [unc-47p::hpk-1 + pCFJ90 (myo-2p::mCherry)] line 1; sqIs13 [lgg-1p::GFP::lgg-1 + odr-1p::RFP]; hlh-30(tm1978)	D1	1.9	79	0.12	0.2418	ns	n/a
